# AI-assisted protein design to rapidly convert antibody sequences to intrabodies targeting diverse peptides and histone modifications

**DOI:** 10.1101/2025.02.06.636921

**Authors:** Gabriel Galindo, Daiki Maejima, Jacob DeRoo, Scott R. Burlingham, Gretchen Fixen, Tatsuya Morisaki, Hallie P. Febvre, Ryan Hasbrook, Ning Zhao, Soham Ghosh, E. Handly Mayton, Christopher D. Snow, Brian J. Geiss, Yasuyuki Ohkawa, Yuko Sato, Hiroshi Kimura, Timothy J. Stasevich

## Abstract

Intrabodies are engineered antibodies that function inside living cells, enabling therapeutic, diagnostic, and imaging applications. While powerful, their development has been hindered by challenges associated with their folding, solubility, and stability in the reduced intracellular environment. Here, we present an AI-driven pipeline integrating AlphaFold2, ProteinMPNN, and live-cell screening to optimize antibody framework regions while preserving epitope-binding complementarity-determining regions. Using this approach, we successfully converted 19 out of 26 antibody sequences into functional single-chain variable fragment (scFv) intrabodies, including a panel targeting diverse histone modifications for real-time imaging of chromatin dynamics and gene regulation. Notably, 18 of these 19 sequences had failed to convert using the standard approach, demonstrating the unique effectiveness of our method. As antibody sequence databases expand, our method will accelerate intrabody design, making their development easier, more cost-effective, and broadly accessible for biological research.
