## Supplemental Table S1 for "AI-assisted protein design to rapidly convert antibody sequences to intrabodies targeting diverse peptides and histone modifications"

### Sheet: Sheet1
original name	target	name_design	chromatin/cyt mean	chromatin/cyt s.d.	sequence																	an
M2-WT	FLAG	M2_ori	n.d.	n.d.	MAQVQLQQSAAELARPGASVKMSCKASGYSFTTYTIHWVKQRPGQGLEWIGYINPSSGYAAYNQNFKDETTLTADPSSSTAYMELNSLTSEDSAVYYCAREKFYGYDYWGQGATLTVSSGGGGSGGGGSGGGGSDVLMTQIPLSLPVSLGDQASISCRSSQSIVHRNGNTYLEWYLLKPGQSPKLLIYKVSNRFSGVPDRFSGSGSGTDFTLKISRVEAEDLGVYYCFQGSHVPYTFGGGTKLEI
M2-FLAG-15F11FB	FLAG	M2_15F11FB	n.d.	n.d.	EVKLVESGGGLVKPGGSLKLSCAASGFTFSTYTIHWVRQTPEKRLEWVAYINPSSGYAAYNQNFKDRFTISRDNAKNTLYLQMSSLRSEDTAIYYCAREKFYGYDYWGQGTTLTVSSGGGGSGGGGSGGGGSDIVLTQSPASLTVSLGQRATISCRSSQSIVHRNGNTYLEWYQQKPGQPPKLLIYKVSNRFSGIPARFSGSGSGTDFTLNIHPVEEEDAATYYCFQGSHVPYTFGAGTKLEI
M2-FLAG-44B12FB	FLAG	M2_44B12FB	n.d.	n.d.	EVQLQQSGPELVKPGASVKISCKASGYSFTTYTIHWVKQSHGQSLEWIGYINPSSGYAAYNQNFKDKATLTVDKSSSTAYLELRSLTSEDSAVYYCAREKFYGYDYWGQGTLVTVSSGGGGSGGGGSGGGGSDVVMTQTPLTLSVTIGQPASISCRSSQSIVHRNGNTYLSWLLQRPGQSPERLIYKVSNRFSGVPDRFTGSGSGTDFTLKISRVEAEDLGVYYCFQGSHVPYTFGGGTKLEI
M2-MPNN16	FLAG	M2_d16	2.7	2.003	QVQLVQSPDVLARPGETVTLSCTASGYSFTTYTIHWVKQPPGGPLEWIGYINPSSGYAAYNPNFASRCTLTADPSTSTAYLTISNLTSADTAVYYCAREKFYGYDYWGQGTRLTVSSGGGGSGGGGSGGGGSDVLMTESPKVLPVKLGESATINCTSSQSIVHRNGNTYLEWYLLKPGQPPELLIYKVSNRFSGVPDRFSGSGSGTSFTLNISSVQPEDLGTYYCFQGSHVPYTFGNGTKLVL
M2-MPNN12	FLAG	M2_d12	2.768	1.24	QVQLVESGDVLARPGETVTLSCTASGYSFTTYTIHWVKQAPGKKLEWIGYINPSSGYAAYNPNFKDRCTLTADPATSTAYLTISNLTSEDTATYYCAREKFYGYDYWGQGTKLTVSSGGGGSGGGGSGGGGSDVLMTQSPKVLPVKLGEKATISCRSSQSIVHRNGNTYLEWYLQKPGQKPQLLIYKVSNRFSGVPDRFSGSGSGTDFTLTISSVQEEDLGTYYCFQGSHVPYTFGEGTKLEL
M2-MPNN11	FLAG	M2_d11	3.67	2.521	QVQLVQSGDVLARPGETVTLSCTASGYSFTTYTIHWVKQKPGKKLEWIGYINPSSGYAAYNPNFKDRCTLTADPATSTAYLTIKNLTSEDTATYYCAREKFYGYDYWGQGTKLTVSSGGGGSGGGGSGGGGSDVLMTQSPKELPVKLGEKAVLSCRSSQSIVHRNGNTYLEWYLQKPGQAPELLIYKVSNRFSGVPDRFSGSGSGTDFQLTIDSVEESDLGTYYCFQGSHVPYTFGEGTKLTL
M2-MPNN01	FLAG	M2_d1	1.444	0.368	QVQLVQSGDVLARPGETVTLSCTASGYSFTTYTIHWVKQAPGKPLEWIGYINPSSGYAAYNPNFKDRVKLTADPATSTAYMTISNLTSEDTAVYYCAREKFYGYDYWGQGTKLTVSSGGGGSGGGGSGGGGSDVLMTQSPAVLPVKLGESATISCRSSQSIVHRNGNTYLEWYLQKPGKAPELLIYKVSNRFSGVPDRFSGSGSGTDFTLHISSVQEEDLGTYYCFQGSHVPYTFGNGTKLTL
9E2H10-WT	H3K27ac	9E2H10_ori	n.d.	n.d.	EILLQQSGPEVVKPGASVKVSCKASGYSFTEYNMYWVKQSHGKSLEWIGYIGPYNGGSSYTQKFKGKATLTFDKSSSTAFMHLSRLTSEDSAVYYCSDGHYWGQGTTLTVSSSSGGGGSGGGGSGGGGSDVVMTQTPLSLSVTIGQPASISCKSSQSLLYSNGETYLNWLHQRPGQAPKYLMYQVSNKAPGIPDRFSGSGSETDFTLKISRVEAEDLGVYYCLQGTFYPHTFGGGTKLEI
9e2H10-MPNN05	H3K27ac	9E2H10_d5	1.522	0.133	APPKVLQQSGDVTVNAGSSVTLTCKASGYSFTEYNMYWVKLTNGTKLEWIGYIGPYNGGSSYTQKFKGKATLSYDKATSTGYLTLSRLTEEDSAVYYCSDGHYWGQGTKLTVNSSSGGGGSGGGGSGGGGSDVVMTESPASLTVALGEPATFTCKSSQSLLYSNGETYLNWLHQAPGQPPQYLMYQVSNKAPGVPDRFSGSGSETDFTLTISSVQPEDAGTYYCLQGTFYPHTFGQGTKLTI
9e2H10-MPNN07	H3K27ac	9E2H10_d7	1.7	0.253	APPKVLQQSGDVTVNEGSSVTLTCKASGYSFTEYNMYWVKETNGTKLEWIGYIGPYNGGSSYTQKFKGKATLSYDKANSTGYLHISRLTKEDSAVYYCSDGHYWGQGTKLTVTSSSGGGGSGGGGSGGGGSDVVMTESPSSLTVKLGEPATFTCKSSQSLLYSNGETYLNWLHKKPGQPPQYLMYQVSNKAPGVSDRFSGSGSETDFTLNISSVQADDEGIYYCLQGTFYPHTFGQGTKLTI
9e2H10-MPNN10	H3K27ac	9E2H10_d10	1.472	0.327	APPKVLQQSGDVTANEGDSVTLSCKASGYSFTEYNMYWVKETNGTKLEWIGYIGPYNGGSSYTQKFKGKATLSYDKETSTGYLTLSRLTTEDSAVYYCSDGHYWGQGTKLTVNSSSGGGGSGGGGSGGGGSDVVMTESPKELTVALGEPATFTCKSSQSLLYSNGETYLNWLHKAPGQKPQYLMYQVSNKAPGVSDRFSGSGSETDFTLTISAVQPEDEGIYYCLQGTFYPHTFGQGTKLTI
9e2H10-MPNN13	H3K27ac	9E2H10_d13	2.323	0.43	PAPKTLQQSGDVTVDEGSDVTLSCKASGYSFTEYNMYWVKETNGTKLEWIGYIGPYNGGSSYTQKFKGKATLSYDKATSTGYLHLSRLTKDDSAVYYCSDGHYWGQGTKLTVKSSSGGGGSGGGGSGGGGSDVVMTESPKELTVALGESATINCKSSQSLLYSNGETYLNWLHKAEGQPPQYLMYQVSNKAPGVPDRFSGSGSETDFTLTISSVQASDAGTYYCLQGTFYPHTFGQGTKLTV
mBG17-WT	Sars-CoV-2 nucleocapsid	mBG17_ori	n.d.	n.d.	MAEVKLEESGGGLVQPGGSMKFSCVASGFTFSDYWMNWVRQSPDKGLEWVAEIRLKSNNYATHYAASVKGRFTISRDDSKSSVYLQMNNLRAEDSGIYYCTRSAMDYWGQGTSVTVSSGGGGSGGGGSGGGGSDIVMSQSPSSLAVSVGEKITMSCKSSQSLLYTSDQKNYLAWFQQKPGQSPKLLIFWASTRDSGVPDRFTGSGSGTDFTLTISSVKAEDLAVYYCQQFYNYPRTFGGGTKLEI
mBG17-MPNN06	Sars-CoV-2 nucleocapsid	mBG17_d6	1.288	0.283	PVTLTESGGGTVAEGGSITLTCTASGFNFSDYWMNWVRYSPETGFEFVAEIRLKSNNYATHYAASVKGRFTASRDDSSSTATLNMSNLTVSDSGTYYCTRSAMDYWGQGVSVTVSSGGGGSGGGGSGGGGSDIVMSESPASITASVGESITFTCKSSQSLLYTSDQKNYLAWFKQKPGQPPQRLIFWASTRDSGVPDRYVGSGSGTEFTLTIKSVQASDEAVYYCQQFYNYPRTFGQGTKLTI
mBG17-MPNN10	Sars-CoV-2 nucleocapsid	mBG17_d10	1.868	0.604	PVKLVESGGGTVAEGGSITLTCKASGFNFSDYWMNWVRYSPEKGFEFVAEIRLKSNNYATHYAASVKGRFTISRDDSKSTVYLDMKDLRVSDSGTYYCTRSAMDYWGQGVTVTVSSGGGGSGGGGSGGGGSDIVMSQSPKELTVEEGESITITCKSSQSLLYTSDQKNYLAWFKQKPGKPPERLIFWASTRDSGVPDRYVGSGSGTDFTLTIKSVQPEDEAVYYCQQFYNYPRTFGQGTKLTI
mBG17-MPNN11	Sars-CoV-2 nucleocapsid	mBG17_d11	1.462	0.422	PVTLTESGGGTVAEGGSITLSCKASGFNFSDYWMNWVRYSPEKGFEFVAEIRLKSNNYATHYAASVKGRFTISRDDANSTAYLNMSNLTVADSGTYYCTRSAMDYWGQGTTITVSSGGGGSGGGGSGGGGSDIVLSESPSSITAEVGQTVTVTCKSSQSLLYTSDQKNYLAWFKQKPGQPPQRLIFWASTRDSGVPDRYVGSGSGTDFSLTITSVQPEDEAVYYCQQFYNYPRTFGQGTKLTI
mBG17-MPNN22	Sars-CoV-2 nucleocapsid	mBG17_d22	1.09	0.127	PVTLTESGGGTVAEGGSITLSCTASGFNFSDYWMNWVRYSPETGFQWVAEIRLKSNNYATHYAASVKGRFTISRDDANSTAYLDMSDLRVEDSGTYYCTRSAMDYWGQGTSITVSSGGGGSGGGGSGGGGSDIVMSESPKSITAKEGEKITITCKSSQSLLYTSDQKNYLAWFKQKPGQPPQRLIFWASTRDSGVPDRYVGSGSGTDFTLTITSVQAEDEATYYCQQFYNYPRTFGEGTKITI
mBG17-MPNN23	Sars-CoV-2 nucleocapsid	mBG17_d23	1.775	0.794	PVTLTESGGGTVAEGGSITLTCTASGFNFSDYWMNWVKYSPTDGFQWVAEIRLKSNNYATHYAASVKGRFTISRDDSKSTAYLQMSNLTVADSGVYYCTRSAMDYWGQGTSITVSSGGGGSGGGGSGGGGSDIVMSESPKSITANVGDSITITCKSSQSLLYTSDQKNYLAWFKQKPGKPPERLIFWASTRDSGVPDRYVGSGSGTDFTLTITAVQADDEAVYYCQQFYNYPRTFGQGTKLTI
mBG17-MPNN36	Sars-CoV-2 nucleocapsid	mBG17_d36	1.459	0.412	PVQLVESGGGTVAEGGSITLTCKASGFNFSDYWMNWVKQSPETGLEWVAEIRLKSNNYATHYAASVKGRFTISRDDSKSTVYLKMNNLTVEDSGVYYCTRSAMDYWGQGVSVTVSSGGGGSGGGGSGGGGSDIVMSESPKSITAKEGETITLTCKSSQSLLYTSDQKNYLAWFKQKPGQPPQRLIFWASTRDSGVPDRYVGSGSGTDFTLTIKAVRAEDEATYYCQQFYNYPRTFGQGTKLTL
mBG17-15F11FB	Sars-CoV-2 nucleocapsid	mBG17_15F11FB	n.d.	n.d.	EVKLVESGGGLVKPGGSLKLSCAASGFTFSDYWMNWVRQTPEKRLEWVAEIRLKSNNYATHYAASVKGRFTISRDNAKNTLYLQMSSLRSEDTAIYYCARSAMDYWGQGTTLTVSSGGGGSGGGGSGGGGSDIVLTQSPASLTVSLGQRATISCKSSQSLLYTSDQKNYLAWYQQKPGQPPKLLIYWASTRDSGIPARFSGSGSGTDFTLNIHPVEEEDAATYYCQQFYNYPRTFGAGTKLEI
7G1G7-WT	H3S10ph	7G1G7_ori	0.79	0.07	MAQVTLKESGPGILQPSQTLSLTCSFSGFSLRTSGMGVSWVRQPPGKGLEWLAHIYWDDDKRYTPSLKSRLTISRDTFRNQVFLKITSVDTADSATYYCARRTDDGHYDYALDYWGQGISVTVSSGGGGSGGGGSGGGGSQIVLTQSPAVMSASPGERVTMTCSASSSVTGMHWYQHKSGISPKRWIFDTSKLASGVPARFSGSGSGTSYSLTITSMESEDAATYYCQQWSFNPYTFGGGTKLEIKRA
7G1G7_d1-6	H3S10ph	7G1G7_d1	3.921	3.449	MAPRTLKVSGPTVLQPGETLVLECSFSGFSLRTSGMGVSWVRQPPGGPLVYLAHIYWDDDKRYNPEVKDRLTISRDKEKNTVFLTIKNVTPEDSAVYYCARRTDDGHYDYALDYWSEGLKVTVTSGGGGSGGGGSGGGGSQIVLTQSPKTISAAPGEKVTITCSASSSVTGMHWYKQKPGKPPERWIFDTSKLASGVPSRYSGSGSGTSYSLTISSFQPEDVATYYCQQWSFNPYTFGQGTKVELKRA
7G1G7_d2-1	H3S10ph	7G1G7_d2	3.655	0.926	MAPVTLKVSGPTVLAPGETLSLTCSFSGFSLRTSGMGVSWVRQPPGKPLEYLAHIYWDDDKRYNPKLADRLTISRDKEKNTTTLTIANVTAEDTAVYYCARRTDDGHYDYALDYWSDGLKVTVTSGGGGSGGGGSGGGGSQIVLTQSPATISAAPGEKVTITCSASSSVTGMHWYKQKPGQPPQRWIFDTSKLASGVPSRYSGSGSGTSYSLTIDSFQAEDAATYYCQQWSFNPYTFGQGTKVEVKRA
7G1G7_d3-9	H3S10ph	7G1G7_d3	4.218	2.666	MAPVTLKVSGPTVLKPGETLVLTCSFSGFSLRTSGMGVSWVRQPPGKPLEYLAHIYWDDDKRYNPKLKDRLTISRDKENNTVYLTIKNVTEEDTAVYYCARRTDDGHYDYALDYWSEGLKVTVVSGGGGSGGGGSGGGGSQIVLTQSPKEISAAPGEKVTITCSASSSVTGMHWYKQKPGKPPERWIFDTSKLASGVPERYSGSGSGTSYSLTISSFQPEDEATYYCQQWSFNPYTFGQGTTLKLKRA
7G1G7_d4-12	H3S10ph	7G1G7_d4	10.633	7.622	MAPVTLKVSGPTSLAPGSTLVLTCSFSGFSLRTSGMGVSWVRQPPGGPLEYLAHIYWDDDKRYNPKVKDRLTISRDKANNTVTLTISNVTAADSATYYCARRTDDGHYDYALDYWSEGLKVTVSSGGGGSGGGGSGGGGSQIVLTQSPAEIEAAPGEKVVINCSASSSVTGMHWYKQKPGQPPQRWIFDTSKLASGVPSRYSGSGSGTQYSLTISSFQPEDAATYYCQQWSFNPYTFGQGTKVKLKRA
7G1G7_d5-4	H3S10ph	7G1G7_d5	0.859	0.198	MAERTLKVSGPTVLAPGETLVLTCSFSGFSLRTSGMGVSWVRQPPGGPLEYLAHIYWDDDKRYNPRVADRLEISRDVENNTVYLTIRDVTAADSAVYYCARRTDDGHYDYALDYWSEGLEVRVVSGGGGSGGGGSGGGGSQIVLTESPKEIEAAPGEKVTITCSASSSVTGMHWYKQKPGKPPERWIFDTSKLASGVPSRYSGSGSGTQYSLTIDSFQPEDVATYYCQQWSFNPYTFGQGTTVKLKRA
16H10_ori	H3K4me3	16H10_ori	1.053	0.111	MAEVQLQQSGAELVRPGALVKLSCKASGFNIKDYYLHWVKQRPEQGLEWIGWIDPENGNTFFDPKFQGKASITADTSSNTAYLQLSSLTSEDTAVYFCTRDLYYYGINDYAMDYWGQGTSVTVSSGGGGSGGGGSGGGGSNIVMTQSPKSMSMSVGERVTLSCKASENVGTYVSWYQQKPEQSPKLLIYGASNRYTGVPDRFTGSGSATDFTLTISSVQAEDLADYHCGQSYSYPWTFGGGTKLEIKRA
16H10_d1-12	H3K4me3	16H10_d1	1.474	0.075	MAPKSLTQSGDVTAAPGATVTLSCTGSGFNIKDYYLHWVKQKEGKGLEWIGWIDPENGNTFFDPKYQGKATLSADVEKNTAYLTLTNLTADDTAVYYCTRDLYYYGINDYAMDYWGQGTKVTVTAGGGGSGGGGSGGGGSYIKMTQSPASISVKVGETVTLTCTASANVGTYVSWYHQKEGQPPKLLIYGASNRYTGVPDRYVGSGSATSYTLTISSFQPEDEATYYCGQSYSYPWTFGQGTKVTLTRA
16H10_d3-11	H3K4me3	16H10_d3	1.469	0.263	MATKTLTQSGDKTVAPGSTVTLTCTGSGFNIKDYYLHWVKQKEGKGLEWIGWIDPENGNTFFDPKYEGKATLSADTAKNTAYLTITNLTAEDTAVYYCTRDLYYYGINDYAMDYWGQGTKVTVKAGGGGSGGGGSGGGGSYIKMTQSPASISVNVGETVTLNCTASSNVGTYVSWYKQKEGQPPKLLIYGASNRYTGVSDRYVGSGSATSYTLTITSFQEEDVATYYCGQSYSYPWTFGQGTKVTITRA
16H10_d4-1	H3K4me3	16H10_d4	1.377	0.087	MAPKSLTQSGAKTVAPGATVTLSCTGSGFNIKDYYLHWVKEKPGKGLEWIGWIDPENGNTFFDPKYEGKYTISADTATNTAYLTITNLTADDTATYYCTRDLYYYGINDYAMDYWGQGTLVTVTAGGGGSGGGGSGGGGSYIKMTQSPKEISVEEGETVTLNCTASANVGTYVSWYKKKPGQPPKLLIYGASNRYTGVDDRYVGSGSATSYTLTITSFRKEDEATYYCGQSYSYPWTFGQGTKLTLKRA
16H10_d5-6	H3K4me3	16H10_d5	1.187	0.081	MAPKSLTQSGDVTVAPGATVTLTCKGSGFNIKDYYLHWVKEKEGKGLEWIGWIDPENGNTFFDPRYEGKATLSADTATNTATLTLTNLTAADTATYYCTRDLYYYGINDYAMDYWGQGTKVTVTAGGGGSGGGGSGGGGSYIKVTQSPKEISVKLGESVTLNCTASANVGTYVSWYHKKEGQPPKLLIYGASNRYTGVSDRYVGSGSATNYTLTISSFQEEDVATYYCGQSYSYPWTFGQGTKLTITRA
1B2_ori	H4K16ac	1B2_ori	1.143	0.097	MAQVQLQQSGAELMKPGASVKISCKATGYTFSSYWIEWVKQRPGHGLEWIGEILPGSGSNNYNEKFKGKATFTADTSSNTAYMQLSSLTSEDSAVYYCASTDGYYWGQGTLVTVSAGGGGSGGGGSGGGGSDVVMTQTPLTLSVTIGQPASISCKSSQSLLYSNGKTYLNWLLQRPGQSPKRLIYLVSKLDSGVPDRFTGSGSGTDFTLKISRVEAEDLGVYYCVQGTHFPFTFGSGTKLEIKRA
1B2_d1-15	H4K16ac	1B2_d1	1.538	0.312	MAEKKITQSGDVTVAPGESVTLTCTVSGIDFSSYWIEWVKQKPGGPLEWIGEILPGSGSNNYNPKYQGKVTLSADVSTSTAYMTITNLTAEDTAVYYCASTDGYYWGQGTKVTVKAGGGGSGGGGSGGGGSAVKLTQSPKVLEVNLGESATINCTASKSLLYSNGKTYLNWLLQKPGEPPKRLIYLVSKLDSGVSSRYKGSGSGTKYTLTISSVKEEDLGVYYCVQGTHFPFTFGQGTKLVLKRA
1B2_d2-1	H4K16ac	1B2_d2	6.999	6.864	MAEKKITQSGDITKAPGETATLSCKVSGIDFSSYWIEWVKQKPGGPLEWIGEILPGSGSNNYNPKYQGKATFSADVSTSTAYLTLSNLTADDTATYYCASTDGYYWGQGTKLTVTAGGGGSGGGGSGGGGSAVQLTESPAVLEVTLGEPATINCTASKSLLYSNGKTYLNWLLQQPGKPPKRLIYLVSKLDSGVSSRYSGSGSGTSYTLTISSVQEEDLGTYYCVQGTHFPFTFGQGTKLVLKRA
1B2_d3-8	H4K16ac	1B2_d3	8.632	4.185	MAEKKLTQSGDQTKAPGETVTLSCTVSGIDFSSYWIEWVKQKPGGPLEWIGEILPGSGSNNYNPKYQGKVTMSADVSTSTAYMTISNLTAADTATYYCASTDGYYWGQGTKVTVTAGGGGSGGGGSGGGGSAVKLTQSPATLEVTLGEPATINCTASKSLLYSNGKTYLNWLLQKPGQPPKRLIYLVSKLDSGVSSRYKGSGSGTKYTLTISSVQEEDLGVYYCVQGTHFPFTFGQGTKLVLKRA
1B2_d4-6	H4K16ac	1B2_d4	1.165	0.121	MAPKTLTQSGDVTVKPGESVTLTCTASGRDFSSYWIEWVKQKPGKKLEWIGEILPGSGSNNYNPKYKGKATFSADVSTSTAYLTITNLTADDTATYYCASTDGYYWGQGTKVTVEAGGGGSGGGGSGGGGSAVQLTESPKVLEVTLGEPATITCTASKSLLYSNGKTYLNWLLQKPGEPPKRLIYLVSKLDSGVSSRYKGSGSGTQFTLTISSVQEEDLGVYYCVQGTHFPFTFGQGTKLVLKRA
1B2_d5-2	H4K16ac	1B2_d5	12.707	7.503	MAEKKLTQSGDVTAAPGATVTLTCTVSGIDFSSYWIEWIKQKPGGPLEWIGEILPGSGSNNYNPKYQGKATFSADVSTSTAYLTLSNLTPDDTATYYCASTDGYYWGQGTKVTVTAGGGGSGGGGSGGGGSAVKLTQSPKTLEVNLGESATINCTASKSLLYSNGKTYLNWLLQKPGEPPKRLIYLVSKLDSGVSSRYKGSGSGTKYTLTISSVKEEDLGVYYCVQGTHFPFTFGQGTKLVKKRA
2C3ori	H3K36me2	2C3_ori	1.157	0.081	MAEVQLQQSGAELMKPGASVKISCKATGYTFSSYWIEWVKQRPGHGLEWIGEIFPGSGSTNHNEKFKGKATFTADTSSNTAYMQLSSLTSEDSAVYYCASQGNYYGRRPYYFDYWGQGTTLTVSSGGGGSGGGGSGGGGSDIQMTQTTSSLSASLGDRVTISCRASQDISNYLNWYQQKPDGTVKLLIYYTSRLHSGVPSRFSGSGSGTDYSLTISNLEQEDIATYFCQQVNTLPWTFGGGTKLEIKRA
2C3ori_d1-2	H3K36me2	2C3_d1	1.13	0.122	MAPKQLTQSGPVEKKPGETVTLTCKGSGFTFSSYWIEWIKQKPGGGLEWIGEIFPGSGSTNHNPKYKGKYTLSADTSTSTAYLTITNLTPEDTATYYCASQGNYYGRRPYYFDYWGQGTKLTVKDGGGGSGGGGSGGGGSYIKITQTKSSVSANLGDTVTLNCTASADISNYLNWYKQDPNGTIKLLIYYTSRLHSGVSSRYSGSGSGTKYSLTITSFQESDIATYYCQQVNTLPWTFGQGTKVTLKRA
2C3ori_d2-15	H3K36me2	2C3_d2	0.991	0.702	MAPKKLTQSGDVTAKPGETVTLSCKGSGFTFSSYWIEWIKQKPGKGLEWIGEIFPGSGSTNHNPKYKGKYTLSADTSTSTAYLTITNLTAEDTATYYCASQGNYYGRRPYYFDYWGQGTKLTVSDGGGGSGGGGSGGGGSDIKITQTDKEVSANLGETVTLTCTASADISNYLNWYKQAPDGTIKLLIYYTSRLHSGVSSRYSGSGSGTSYSLTISSFQEEDIATYYCQQVNTLPWTFGEGTKVTLKRA
2C3ori_d3-10	H3K36me2	2C3_d3	1.057	0.107	MAPKKLTQSGPVKKKPGETATLSCTASGMTFSSYWIEWIKQKPGQGLEWIGEIFPGSGSTNHNPKYKGKYTLSADTATSTAYMTISNLTKEDTAVYYCASQGNYYGRRPYYFDYWGQGTQLTVEDGGGGSGGGGSGGGGSDIQMTQTQKSVSANLGDTVTLNCTASSDISNYLNWYKQAPDGTIKLLIYYTSRLHSGVSSRYSGSGSGTNYSLTISNFQESDIATYYCQQVNTLPWTFGQGTKLTLKRA
2C3ori_d4-6	H3K36me2	2C3_d4	1.023	0.09	MAPKKLTQSGAVTKQPGESVTLSCTVSGMTFSSYWIEWVKQKPGKGLEWIGEIFPGSGSTNHNPKYEGKYTLSADVATSTGYLTISNLTAEDTAVYYCASQGNYYGRRPYYFDYWGQGTKLTVSDGGGGSGGGGSGGGGSYIKITQTNASLSANLGETVTITCTASADISNYLNWYKQAPDGTIKLLIYYTSRLHSGVSDRYSGSGSGTSYSLTISSLQEEDLATYYCQQVNTLPWTFGQGTKLTLKRA
2C3ori_d5-3	H3K36me2	2C3_d5	1.07	0.092	MAPKKLTQSGDVTAKPGESVTLSCTVSGMTFSSYWIEWVKQKPGKGLEWIGEIFPGSGSTNHNPKYEGKYTLSADTATSTAYLTITNLTPEDTATYYCASQGNYYGRRPYYFDYWGQGTKLTVKDGGGGSGGGGSGGGGSYIQMTQTNSSVEANLGETVTLTCTASADISNYLNWYKQAPDGTIKLLIYYTSRLHSGVSSRYSGSGSGTSYSLTISSLQEEDLATYYCQQVNTLPWTFGQGTTLTLKRA
2F3_ori	H3K9me3	2F3_ori	n.d.	n.d.	MAQIQLVQSGPELKKPGETVKISCKASGYTFTDYSMHWVKQAPGKGLKWMGWINTETGEPTYADDFKGRFAFSLETSASTAYLQINNLKNDDTATYFCARSRFSLYYYGSNYDSYWFFDVWGAGTTVTVSSGGGGSGGGGSGGGGSNIVLTQSPASLAVSLGQRATISCRASESVDTYGNSFMHWYQQKPGQPPKLLIYLASNLESGVPARFSGSGSRTDFTLTIDPVEADDAATYYCQQNNEDPWTFGGGTKLEIKRA
2F3_d1-10	H3K9me3	2F3_d1	n.d.	n.d.	MAPESLTQSGDVTVAPGATVTLSCKGSGFNFTDYSMHWIKQAPGEPLKWMGWINTETGEPTYAPEFQGRYKMSIDKANSTAYLTINNVKASDTATYYCARSRFSLYYYGSNYDSYWFFDVFGQGTKVTVTAGGGGSGGGGSGGGGSYIKLTESPKELTVAEGEKATINCTASKSVDTYGNSFMHWYKQKPGQPPKLLIYLASNLESGVSSRYSGSGSRTNFTLTINPFTADDEATYYCQQNNEDPWTFGQGTKVTKARA
2F3_d2-3	H3K9me3	2F3_d2	n.d.	n.d.	MAPEKLVQSGDVTVAPGETVTLSCTASGFNFTDYSMHWIKQAPGQPLKWMGWINTETGEPTYAPEFKGRYTMSIDKANSTAYLTINNVTAADTATYYCARSRFSLYYYGSNYDSYWFFDVFGQGTKVTVTAGGGGSGGGGSGGGGSDIKLTQSPKELTVALGEKATINCTASKSVDTYGNSFMHWYKQKPGEPPKLLIYLASNLESGVDSRYSGSGSRTNFTLTINPVQADDEATYYCQQNNEDPWTFGQGTKLKIKRA
2F3_d3-1	H3K9me3	2F3_d3	n.d.	n.d.	MAEEKLEQSGDVTAAPGETVTLSCKGSGFNFTDYSMHWIKQAPGQPLKWMGWINTETGEPTYAPEFKGRYEMSINKSESTAFLTIKNLTAEDTATYYCARSRFSLYYYGSNYDSYWFFDVFGQGTKVTVTAGGGGSGGGGSGGGGSDIKLTQSPAELTVAVGEKATLNCTASKSVDTYGNSFMHWYKQKPGEPPKLLIYLASNLESGVSSRYSGSGSRTNFSLTINPVQPEDEATYYCQQNNEDPWTFGQGTKLTIKRA
2F3_d4-12	H3K9me3	2F3_d4	n.d.	n.d.	MAPETLTQSGDVTVAPGETVTLSCTGSGFNFTDYSMHWIKQAPGQPLKWMGWINTETGEPTYAPEFKGRYTMSLDKSQSTAYLTINNVRASDTATYYCARSRFSLYYYGSNYDSYWFFDVFGQGTKVTVSAGGGGSGGGGSGGGGSDIKLTESPKELTVALGEKAVINCTASKSVDTYGNSFMHWYKQKPGEPPKLLIYLASNLESGVSSRYSGSGSRTSFSLTINPVQAEDEAVYYCQQNNEDPWTFGQGTKLTIARA
2F3_d5-13	H3K9me3	2F3_d5	n.d.	n.d.	MAPETLTQSGDVTVKPGETVTLSCTGSGFNFTDYSMHWVKQAPGQPLKWMGWINTETGEPTYAPEFKGRFVMSIDKANSTAYLTINNVQASDTATYYCARSRFSLYYYGSNYDSYWFFDVWGQGTKVTVEAGGGGSGGGGSGGGGSDIKLTQSPKTLTVALGEKAVLNCTASKSVDTYGNSFMHWYKQKPGQPPKLLIYLASNLESGVDSRYSGSGSRTNFTLTINPVQADDEATYYCQQNNEDPWTFGQGTTLKIKRA
27A6_ori	H3K4me2	27A6_ori	0.838	0.123	MAQVQLQQSGAELMKPGASVKISCKATGYTFSSYWIEWVKQRPGHGLEWIGEILPGSDSTNYNEKFKGKATFTADTSSNTAYMQLSSLTSEDSAVYYCARLITTDYYFDYWGQGTTLTVSSGGGGSGGGGSGGGGSDIVMTQSHKFMSTSVGDRVSITCKASQDVSTAVAWFQQKPGQSPKLLIYWASTRHTGVPDRFTGSGSGTDYTLTISSVQAEDLAVYYCQQHYSIPFTFGSGTKLEIKRA
27A6_d1-4	H3K4me2	27A6_d1	1.283	0.143	MAPVSLTQSGDKTVAPGESVTLTCTGSGFTFSSYWIEWIKQKPGGGLEWIGEILPGSDSTNYNPKYKGKYTLSADVSTSTAYLTITNLTAEDTATYYCARLITTDYYFDYWGQGTKLTVKAGGGGSGGGGSGGGGSDIKMTQSQKTVETNVGDTVTLTCTASSDVSTAVAWFQQKPGEPPKLLIYWASTRHTGVDDRYTGSGSGTSYSLTISSFKEEDVATYYCQQHYSIPFTFGQGTKVTIKRA
27A6_d2-2	H3K4me2	27A6_d2	1.383	0.158	MAEPKLVQSGDVTAKPGESVTLSCTVSGFTFSSYWIEWIKQKPGGGLEWIGEILPGSDSTNYNPKYKGKYTLSADTATSTAYLTITNLTADDTATYYCARLITTDYYFDYWGQGTKLTVEAGGGGSGGGGSGGGGSAIQVTQTNATIETNVGDTVTINCTASADVSTAVAWFKQKPGQPPKLLIYWASTRHTGVSDRYQGSGSGTSYSLTITSFQEEDVATYYCQQHYSIPFTFGQGTKVTLKRA
27A6_d3-10	H3K4me2	27A6_d3	1.416	0.148	MAPVSLTQSGDVTAKPGESVTLSCTVSGITFSSYWIEWVKQKPGKGLEWIGEILPGSDSTNYNPKYKGKYTLSADVSTSTAYLTITNLTPDDTATYYCARLITTDYYFDYWGQGTKLTVKDGGGGSGGGGSGGGGSDIKMTQDKAKIETNVGETVTLTCTASADVSTAVAWFKQKPGQPPKLLIYWASTRHTGVDDRYTGSGSGTKYSLTISSFQEEDVATYYCQQHYSIPFTFGQGTTVTLKRA
27A6_d4-15	H3K4me2	27A6_d4	1.13	0.1	MAPVTLTQSGPVTVAPGATVTLTCTGSGFTFSSYWIEWVKQKPGGGLEWIGEILPGSDSTNYNPKYKGKYTFSADVATSTAYLTITNLTADDTATYYCARLITTDYYFDYWGQGTQLTVAAGGGGSGGGGSGGGGSDIQVTQANAEVSTNVGDTVTLTCTASADVSTAVAWFKQKPGQPPKLLIYWASTRHTGVSDRYTGSGSGTSYSLTISSFQEEDVATYYCQQHYSIPFTFGQGTKVTLKRA
27A6_d5-7	H3K4me2	27A6_d5	1.136	0.12	MAEVKLTQSGDKTVKPGETVTLSCTGTGFTFSSYWIEWIKQKPGGGLEWIGEILPGSDSTNYNPKYKGKVTLSADVATSTAYMTITNLTADDTATYYCARLITTDYYFDYWGQGTKLTVTAGGGGSGGGGSGGGGSDIKMTQTDATVETNVGETVTLTCTASSDVSTAVAWFKQKPGQPPKLLIYWASTRHTGVDDRYTGSGSGTSYSLTISSFQEEDVATYYCQQHYSIPFTFGQGTKVTLKRA
7G8_ori	H3K14ac	7G8_ori	0.815	0.154	MAQVQLQQSGAELVKSGASVKLSCKASGYTFTNYYMYWVKQRPGQGLEWIGEINPSNGGTNFNEKFKSKATLTVDKSSSTAYMQLSSLTSEDSAVYYCVSYYGSSYWYFDVWGAGTTVTVSSGGGGSGGGGSGGGGSDIVMTQSQKFMSTSVGDRVSVTCKASQNVYTNVAWYQQKPGQSPKALIYSASYRYSGVPDRFTGSGSGTDFTLTISNVQSEDLAEYFCQQYNTYPYTFGGGTKLEIKRA
7G8_d1-15	H3K14ac	7G8_d1	2.218	0.447	MATPKLTQSGDKTVNTGESVTLTCKASGYTFTNYYMYWVKQKPGGKLEWIGEINPSNGGTNFNPKYKDKAKLSVDKSNSTAYLTLTNLTTDDTATYYCVSYYGSSYWYFDVWGEGTKVTVKEGGGGSGGGGSGGGGSAIQMTQPAATVSANVGDTVTLTCTASSNVYTNVAWYKQKPGQKPKALIYSASYRYSGVSSRYTGSGSGTSYSLTISSLQTEDLATYYCQQYNTYPYTFGQGTKLTLKRA
7G8_d2-6	H3K14ac	7G8_d2	1.053	0.293	MATPTLTESGDKTVNTGSSVTLTCTGSGYTFTNYYMYWVKQKPGGPLEWIGEINPSNGGTNFNPKYKDKATLSVDKATSTAYLTITNLTLEDTATYYCVSYYGSSYWYFDVWGQGTKVTVNAGGGGSGGGGSGGGGSTIQMTQPEKEVEVNVGDTVTLTCTASANVYTNVAWYQQKPGQPPKALIYSASYRYSGVSSRYQGSGSGTSYTLTISSFQEEDLATYYCQQYNTYPYTFGQGTKVTLKRA
7G8_d3-14	H3K14ac	7G8_d3	1.433	0.492	MATPTLTESGDVTVNTGSSVTLTCKASGYTFTNYYMYWVKQKPGGPLEWIGEINPSNGGTNFNPKYKNKATLSVDKSTSTAYLTITNLTLSDTATYYCVSYYGSSYWYFDVWGKGTKVTVNRGGGGSGGGGSGGGGSAIKMTQPDKEIEANVGDTVTLKCTASANVYTNVAWYKQKPGEPPKALIYSASYRYSGVPSRYQGSGSGTNYTLTISSLQEEDVATYYCQQYNTYPYTFGQGTKLTLKRA
7G8_d4-13	H3K14ac	7G8_d4	1.231	0.107	MAEPKLTESGDKTVNTGESVTLSCTASGYTFTNYYMYWVKQKPGGPLEWIGEINPSNGGTNFNPKYKDKATLSVDKANSTAYLKLTNLTLDDTATYYCVSYYGSSYWYFDVWGAGTKVTVNAGGGGSGGGGSGGGGSAIQMTQPDAHIEANVGDTVTLTCTASSNVYTNVAWYKQKPGQPPKALIYSASYRYSGVSSRYTGSGSGTNYTLTITSLQPEDVATYYCQQYNTYPYTFGQGTTLTLKRA
7G8_d5-8	H3K14ac	7G8_d5	1.189	0.079	MATPQLTESGDKTVNTGESVTLSCTASGYTFTNYYMYWVKQKEGGPLEWIGEINPSNGGTNFNPKYKDKATLSVDKANSTAYLTLTNLTLEDTATYYCVSYYGSSYWYFDVWGKGTKVTVKEGGGGSGGGGSGGGGSNIQMTQPQKEVSVNVGDTVTLTCTASSNVYTNVAWYKQKEGEPPKALIYSASYRYSGVSSRYTGSGSGTSYTLTISSFQEDDVATYYCQQYNTYPYTFGQGTKVTLKRA
13C9_ori	H3K36me3	13C9_ori	1.158	0.098	MAQVQLQQSGAELVKPGASVKLSCKTSGYTFTRYYMYWVKQRPGQGLEWIGEINPSNGGTNFNEKFKNKATLTVDKSSSTAYMQLSSLTSEDSAVYYCTQFSYGYDVYFDYWGQGTTLTVSSGGGGSGGGGSGGGGSDIVMTQSQKFMSTSVGDRVSVTCKARQNVGTNVAWYQQRPGQSPKALIYSASYRYSGVPDRFTGSGSGTDFTLTISNVQSEDLAEYFCQQYNSYPLTFGSGTKLEIKRA
13C9_d1-5	H3K36me3	13C9_d1	1.248	0.07	MAPVTLTQSGPVTAAPGSSVTLSCKGSGFTFTRYYMYWVKQKPGGPLEWIGEINPSNGGTNFNPKYKDKATLSVDKANSTAYLTISNLTPEDTATYYCTQFSYGYDVYFDYWGQGTQLTVSSGGGGSGGGGSGGGGSDIKMTQPQASIEANVGDTVTISCTSSKNVGTNVAWYHQKPGQPPKALIYSASYRYSGVSDRYTGSGSGTSFTLTISSLQPEDVATYYCQQYNSYPLTFGQGTKVSLKRA
13C9_d2-10	H3K36me3	13C9_d2	1.735	0.215	MAEKTLTQSGDVTVKPGETVTLTCKASGFTFTRYYMYWVKQKEGGPLEWIGEINPSNGGTNFNPKYKDKVTLSVDKATSTAYMTIKNLTADDTATYYCTQFSYGYDVYFDYWGQGTKLTVTAGGGGSGGGGSGGGGSDIKMTQPQKEIETNVGDTVTINCTANKNVGTNVAWYQQKEGQPPKALIYSASYRYSGVPDRYQGSGSGTSFTLTITNFQEEDVATYYCQQYNSYPLTFGQGTKVTLKRA
13C9_d3-14	H3K36me3	13C9_d3	1.229	0.099	MAPVTLTESGDVTAKPGSTVTLTCKVSGITFTRYYMYWVKQKPGGPLEWIGEINPSNGGTNFNPKYKDKATLSVDKATSTAYLTITNLTADDTATYYCTQFSYGYDVYFDYWGQGTKLTVTSGGGGSGGGGSGGGGSDIKMTQPQAEISANVGDTVTLSCTSSSNVGTNVAWYQQKPGEPPKALIYSASYRYSGVSDRFTGSGSGTSFTLTISNLQEEDLATYYCQQYNSYPLTFGQGTKLTLKRA
13C9_d4-3	H3K36me3	13C9_d4	1.343	0.151	MAPVTLTESGDVTAKPGSTVTLTCKVSGITFTRYYMYWVKQKPGGPLEWIGEINPSNGGTNFNPKYKDKATLSVDKATSTAYLTITNLTADDTATYYCTQFSYGYDVYFDYWGQGTKLTVTSGGGGSGGGGSGGGGSDIKMTQPQAEISANVGDTVTLSCTSSSNVGTNVAWYQQKPGEPPKALIYSASYRYSGVSDRFTGSGSGTSFTLTISNLQEEDLATYYCQQYNSYPLTFGQGTKLTLKRA
13C9_d5-7	H3K36me3	13C9_d5	1.542	0.161	MAPVTLTQSGDVTVAPGSSVTLSCKGSGFTFTRYYMYWVKQKPGGGLEWIGEINPSNGGTNFNPKYKNKATLSVDKATSTAYLTITNLTPEDTATYYCTQFSYGYDVYFDYWGQGTKLTVTAGGGGSGGGGSGGGGSAIQMTQPQKEISANVGDTVTITCTASSNVGTNVAWYQQKPGQPPKALIYSASYRYSGVSDRYQGSGSGTNFTLTISNLQEDDLATYYCQQYNSYPLTFGQGTKLTLKRA
3-5_ori	H3S10ph	3-5_ori	n.d.	n.d.	MAEVQLQQSGAELVRSGASVKLSCTASGFNIIDYYMHWVKQRPDQGLEWIGWIDPENGDAEYAPKFQGKATMTADTSSNTAYLHLSSLTSEDTAVYYCNAYYRYLNAMDCWGQGTSVTVSSGGGGSGGGGSGGGGSDIVMTQSPSSLAMSVGQKVTLSCKSSQSLLNSSNQKNYLAWYQQKPGQSPKLLVYFASTRESGVPDRFIGSGSGTDFTLTISSVQAEDLADYFCQQHYSTPLTFGAGTKLELKRA
3-5_d1-11	H3S10ph	3-5_d1	n.d.	n.d.	MAPVQLVQSGDVTVNTGSSVTLSCTLTGANIIDYYMHWVKQHPDKGLEWIGWIDPENGDAEYAPKYQGKATLSADPANNTAYLTITNLTLEDTAVYYCNAYYRYLNAMDCWGQGTKVTVNEGGGGSGGGGSGGGGSDIKMTQSPKSIAVNVGETVTLTCTSSKSLLNSSNQKNYLAWYKQKPGQPPKLLVYFASTRESGVDDRYVGSGSGTSFTLTITSVKEEDIATYYCQQHYSTPLTFGQGTKLTLKRA
3-5_d2-6	H3S10ph	3-5_d2	n.d.	n.d.	MAPKSLTQSGDVTVNTGESVTLSCTGTGFNIIDYYMHWVKQKPDGGLEWIGWIDPENGDAEYAPKYKGKVTMSADPENNTSYLTITNLTLEDTAVYYCNAYYRYLNAMDCWGQGTKVTVNAGGGGSGGGGSGGGGSDIKMTQSPKSIAVNVGETVTLNCTSSQSLLNSSNQKNYLAWYHQKPGQPPKLLVYFASTRESGVDDRYVGSGSGTSFTLTITSFKEEDVATYYCQQHYSTPLTFGQGTKVTLKRA
3-5_d3-4	H3S10ph	3-5_d3	n.d.	n.d.	MAEKKLVQSGDVTVNTGESVTLTCTGTGFNIIDYYMHWVKEKPDGGLEWIGWIDPENGDAEYAPKYQGKAKLSADPANNTSYLEITNLTKDDTAVYYCNAYYRYLNAMDCWGQGTKVTVNEGGGGSGGGGSGGGGSDIQVTQSPSSLAVNVGETVTLNCTTSQSLLNSSNQKNYLAWYKKKPGEPPKLLVYFASTRESGVDDRYVGSGSGTSFTLTITSVQEEDVATYYCQQHYSTPLTFGQGTKLSLKRA
3-5_d4-1	H3S10ph	3-5_d4	n.d.	n.d.	MAEVKLVQSGDVTVNTGESVTLSCTLTGANIIDYYMHWVKQHPDKGLEWIGWIDPENGDAEYAPKYKGKATLSADPAKNTAYLTLTNLTKEDTAVYYCNAYYRYLNAMDCWGQGTKVTVLEGGGGSGGGGSGGGGSDIQMTQSPKSLAVNVGETVTLTCTSSKSLLNSSNQKNYLAWYHQKPGQPPKLLVYFASTRESGVDDRYVGSGSGTSFTLTITSFQPEDVATYYCQQHYSTPLTFGQGTKLTLKRA
3-5_d5-8	H3S10ph	3-5_d5	n.d.	n.d.	MAPVSLTQSGDVTVNTGESVTLSCTLSGANIIDYYMHWIKQHPDKGLEWIGWIDPENGDAEYAPKYKGKATLSADPAKNTSYLTLTNLTAEDTAVYYCNAYYRYLNAMDCWGQGTKVTVLAGGGGSGGGGSGGGGSDIQMTQSPASLAVNEGETVTLNCTSSKSLLNSSNQKNYLAWYKQQPGQPPKLLVYFASTRESGVSDRYVGSGSGTKFTLTITSVQADDVATYYCQQHYSTPLTFGQGTKLTLKRA
4A7_ori	H4K5ac	4A7_ori	0.572	0.191	MAQVQLQQSGAELARPGASVKLSCKASGYTFTSYWMQWVKQRPGQGLEWIGAIYPGDGDTRYTQQFRDKATLSADKSSSTAYMQLNSLTSEDSAVYYCVSIHYSAYFVYWGQGTLVTVSAGGGGSGGGGSGGGGSDVVMTQTPLTLSVTIGQPASISCKSSQSLLDSNGKTYLNWLLQRPGQSPKRLIFLVSKLDSGVPDRFTGSGSGTDFTLKISRVEAEDLGVYYCWQGAHFPWTFGGGTKLEIKRA
4A7_d1-14	H4K5ac	4A7_d1	2.584	1.055	MAEPKLTESGDKTVKPGETVTLTCTGSGFTFTSYWMQWVKQRPGGPLEWIGAIYPGDGDTRYTPKYKDKVELSADKATSTAYMTIKNLTAEDTATYYCVSIHYSAYFVYWGQGTKVTVEAGGGGSGGGGSGGGGSAVQLTQSPAVLEVELGQPATINCTASQSLLDSNGKTYLNWLLQQPGQPPKRLIFLVSKLDPGVSDRYKGSGSGTQYTLTISSFQEEDLGVYYCWQGAHFPWTFGQGTTLTIKRA
4A7_d2-10	H4K5ac	4A7_d2	7.25	2.827	MAPPTLTESGDVVAKPGETVTLSCKASGFTFTSYWMQWVKQKPGGKLEWIGAIYPGDGDTRYTPKYKDKATLSADKATSTAYLTLKNLTPEDTATYYCVSIHYSAYFVYWGEGTKVTVEAGGGGSGGGGSGGGGSAVQLTQSPKTLAVELGEPATINCTASQSLLDSNGKTYLNWLLQKPGQKPKRLIFLVSKLDEGVSSRYKGSGSGTQYTLTISSVKEEDLGVYYCWQGAHFPWTFGEGTKLVKKRA
4A7_d3-9	H4K5ac	4A7_d3	5.284	2.849	MATPTLTESGDVTVAPGATATLTCTASGFTFTSYWMQWVKQKPGGPLEWIGAIYPGDGDTRYTPKYKDKVTLSADKATSTATMTITNLTADDTATYYCVSIHYSAYFVYWGQGTKLTVTAGGGGSGGGGSGGGGSAVKLTQSPKVLEVELGEPATINCTASQSLLDSNGKTYLNWLLQKPGQPPKRLIFLVSKLDPGVSERYKGSGSDTSYTLTISSVRPEDLGTYYCWQGAHFPWTFGQGTKLVEKRA
4A7_d4-6	H4K5ac	4A7_d4	0.765	0.167	MAPHTLTESGDVVKKPGETATLTCTASGFTFTSYWMQWVKQKPGGKLEWIGAIYPGDGDTRYTPKYKDKVTLSADKATSTAYMTIKNLTPEDTATYYCVSIHYSAYFVYWGEGTKLTVTAGGGGSGGGGSGGGGSAVKLTQSPAVLEVKLGEPATINCTASQSLLDSNGKTYLNWLLQKPGQKPKRLIFLVSKLDPGVSSRYKGSGSGTQYTLTISSFQKEDLGVYYCWQGAHFPWTFGQGTKVVEKRA
4A7_d5-5	H4K5ac	4A7_d5	6.973	2.91	MAEPKLTESGDVTVAPGATATLTCTASGFTFTSYWMQWVKQKPGGPLEWIGAIYPGDGDTRYTPKYKDKATLSADKATSTAYLTINNLTAEDTATYYCVSIHYSAYFVYFGQGTKLTVTAGGGGSGGGGSGGGGSAVQLTQSPAVLAVELGEPATINCTASQSLLDSNGKTYLNWLLQKPGQPPKRLIFLVSKLDPGVSSRYKGSGSGTQYTLTISSVQPEDLGTYYCWQGAHFPWTFGQGTLLVEKRA
50B3_ori	H4 K12ac	50B3_ori	0.977	0.078	MAQVQLQQSGPQLVRPGASVKISCKASGYSFTTYWMHWVKQRPGQGLEWIGMIDPSDSETRLNQKFKDKATLTVDKSSSTAYMQLSSPTSEDSAVYYCAKESYGYDDNYWGQGTTLTVSSGGGGSGGGGSGGGGSQIVLTQSPAIMSASPGEKVTMTCSVSSSVSYMYWYQQKPGSSPRLLIYDTSNLASGVPVRFSGSGSGTSYSLTISRMEAEDAATYYCQQWSSYPYTFGGGTKLEIKRA
50B3_d1-12	H4 K12ac	50B3_d1	1.14	0.108	MAPVKLTQSGDVTVAPGATVTLSCTGSGFSFTTYWMHWVKQKPGGKLEWIGMIDPSDSETRLNPKYADKATLSVDKATSTSYLTIHAPTAADSATYYCAKESYGYDDNYWGQGTKLTVSAGGGGSGGGGSGGGGSYIQLTQSPKEISAFPGEKVTLTCSASSPVSYMYWYKQKPGQPPRLLIYDTSNLASGVSSRYSGSGSGTSWSLTISSFQPEDEATYYCQQWSSYPYTFGQGTKLTLKRA
50B3_d2-5	H4 K12ac	50B3_d2	2.61	0.511	MAEVKLEQSGDQTVAPGSTVTLTCKGSGFSFTTYWMHWVKQKPGGKLEWIGMIDPSDSETRLNPKYKDKVTLSVDKATSTAYLTIKAPTPADTATYYCAKESYGYDDNYWGQGTKLTVAAGGGGSGGGGSGGGGSYIQLTQSPAEIEAFPGEKVTLTCDASSPVSYMYWYKQKPGQPPRLLIYDTSNLASGVSSRYSGSGSGTHWSLTISSFKEEDVATYYCQQWSSYPYTFGQGTLVRLKRA
50B3_d3-1	H4 K12ac	50B3_d3	1.142	0.09	MAEVKLTESGDVTVAPGSTVTLSCKGSGFSFTTYWMHWVKQKPGQKLEWIGMIDPSDSETRLNPKYKDKYTLSVDKETSTAYLTIKAPTPEDTAVYYCAKESYGYDDNYWGQGTKLTVTAGGGGSGGGGSGGGGSYIQLTQSPATISAAPGETVTLTCNASSPVSYMYWYKQKPGQPPRLLIYDTSNLASGVSSRYSGSGSGTSWSLTISSFQPEDVATYYCQQWSSYPYTFGQGTTLNLKRA
50B3_d4-13	H4 K12ac	50B3_d4	0.935	0.367	MAPVQLVQSGAQTVAPGSTVTLTCKGSGFSFTTYWMHWVKQKPGGKLEWIGMIDPSDSETRLNPKYKDKYTLSVDKATSTAYLTITAPTVADTATYYCAKESYGYDDNYWGQGTTLTVTAGGGGSGGGGSGGGGSDIVLTQSPSTISAAPGEKVTLTCSASSPVSYMYWYKQKPGQPPRLLIYDTSNLASGVSSRYSGSGSGTSWSLTISSFQPEDVATYYCQQWSSYPYTFGQGTKLELKRA
50B3_d5-4	H4 K12ac	50B3_d5	1.311	0.085	MAEVKLTQSGDVTVAPGSTVTLSCKGSGFSFTTYWMHWVKQKPGGPLEWIGMIDPSDSETRLNPKYKDKFTLSVDKETSTSYLTIHAPTAEDSATYYCAKESYGYDDNYWGQGTLLTVEAGGGGSGGGGSGGGGSDIQLTQSPAEISAAPGETVTLTCAASSPVSYMYWYKQKPGQPPRLLIYDTSNLASGVSSRYSGSGSGTSWSLTISSFQEEDVATYYCQQWSSYPYTFGQGTKLTLKRA
10-20_ori	H3S28ph	10-20_ori	n.d.	n.d.	MAQVQLQQSGAELVRPGASVTLSCKASGYTFTDYEIHWVKQTPVHGLEWIGAIDPETGGTAYNQKFKGKATLTADKSSSTAYMELRTLTSEDSAVYYCTSYGGVYWGQGTLVTVSAGGGGSGGGGSGGGGSDVLMTQTPLSLPVSLGDQASISCRSSQSIVHSNGNTYLEWYLQKPGQSPKLLIYKVSNRFSGVPDRFSGSGTGTDFTLKISRVEAEDLGVYYCFQGSHVPYTFGGGTKLEIKRA
10-20_d1-6	H3S28ph	10-20_d1	n.d.	n.d.	MAEKTLTESGDKTVAPGADVTLSCTVSGTTFTDYEIHWVKYTKDTGFEWIGAIDPETGGTAYNPKYQGKYELSADKATSTAYMTIKNLTASDTATYYCTSYGGVYWGQGTKVTVTAGGGGSGGGGSGGGGSDVKLTESPKTKEVNLGDKVTINCTASSDIVHSNGNTYLEWYLQKEGEPPKLLIYKVSNRFSGVSDRYSGSGSGTNYTLTISSVQEEDLGTYYCFQGSHVPYTFGQGTKLVLKRA
10-20_d2-13	H3S28ph	10-20_d2	n.d.	n.d.	MAERKLTESGDKTVQPGESVTLTCTVSGTTFTDYEIHWVKYTEEKGFEWIGAIDPETGGTAYNPKYQGKATLSADKATSTAYLTLNNLTPEDTAVYYCTSYGGVYWGQGTKVTVKAGGGGSGGGGSGGGGSNVKLTQSPKVKEANEGDKVTINCTASSDIVHSNGNTYLEWYLQKEGEPPKLLIYKVSNRFSGVSDRYSGSGSGTNYTLTISSYKPEDEGTYYCFQGSHVPYTFGQGTKLVLKRA
10-20_d3-10	H3S28ph	10-20_d3	n.d.	n.d.	MAEKTLTQSGDKTVKPGESVTLSCKVSGTTFTDYEIHWVKYTKDTGFEWIGAIDPETGGTAYNPKFQGKAELSADKATSTGYLTLKNLTPEDTATYYCTSYGGVYWGQGTKVTVEAGGGGSGGGGSGGGGSNVQLTESPKVKEVNIGDSVTINCTASKDIVHSNGNTYLEWYLQKEGEPPKLLIYKVSNRFSGVSDRYSGSGSGTSYTLNISSFQPEDLGTYYCFQGSHVPYTFGQGTKVVLKRA
10-20_d4-15	H3S28ph	10-20_d4	n.d.	n.d.	MAEKTLTESGDKTVQPGETVTLTCTVSGTTFTDYEIHWVKYTPEKGFEWIGAIDPETGGTAYNPKYQGKYTLSADKATSTAYLTIKNLTPEDTATYYCTSYGGVYWGQGTKVTVKSGGGGSGGGGSGGGGSDVKLTQSPKVLEVNLGETATINCTASSSIVHSNGNTYLEWYLQKEGEPPKLLIYKVSNRFSGVSDRFSGSGSGTSYTLTISSVQEEDLGTYYCFQGSHVPYTFGQGTKLVLKRA
10-20_d5-14	H3S28ph	10-20_d5	n.d.	n.d.	MAEKKLVESGDKTVAPGASVTLTCTVSGTTFTDYEIHWVKYTEKNGFEWIGAIDPETGGTAYNPKYKGKVTLSADKATSTAYMTISNLTAEDTATYYCTSYGGVYWGQGTKVTVEAGGGGSGGGGSGGGGSNVQLTESPKVKEVNLGDSVTINCTASKDIVHSNGNTYLEWYLQKEGEPPKLLIYKVSNRFSGVSDRYSGSGSGTNYTLTISSFKEEDLGTYYCFQGSHVPYTFGQGTKVVLKRA
16B3_ori	H3T3ph	16B3_ori	9.61	2.016	MAQIQLVQSGPELKKPGETVKISCKASGYTFTNYGMNWVKQAPGKGLKWMGWINTYTGEPTYADDFKGRFAFSLETSASTAYLQINNLKNEDTATYFCAREGVVGRGYAMDYWGQGTSVTVSSGGGGSGGGGSGGGGSDVLMTQTPLSLPVSLGDQASISCRSSQSIVHSNGNTYLEWYLQKPGQSPKLLIYKVSNRFSGVPDRFSGSGSGTDFTLKISRVEAEDLGVYYCFQGSHVPYTFGGGTKLEIKRA
16B3_d1-5	H3T3ph	16B3_d1	n.d.	n.d.	MAEVKLTQSGDVTVKPGETVTLSCKGSGFDFTNYGMNWVKQAPGEPLKWMGWINTYTGEPTYAPEFKGRYTMSLDVSNSTAYLTINNVQPEDTATYYCAREGVVGRGYAMDYWGQGTKVTVTAGGGGSGGGGSGGGGSAVKLTESPAVKEVNIGDSATINCTASKSIVHSNGNTYLEWYLQKPGQPPKLLIYKVSNRFSGVSDRYSGSGSGTSYTLNISSVQPEDLGTYYCFQGSHVPYTFGQGTKLVLKRA
16B3_d2-8	H3T3ph	16B3_d2	2.578	0.518	MAPVSLTQSGDVTVKPGETVTLSCKASGFDFTNYGMNWIKQAPGQPLKWMGWINTYTGEPTYAPEFKGRYVMSIDKANSTSYLTIKNVKPEDTATYYCAREGVVGRGYAMDYWGQGTKVTVTSGGGGSGGGGSGGGGSAVQLTESPKTLEVNLGDSATINCTASKSIVHSNGNTYLEWYLQKPGQPPKLLIYKVSNRFSGVSDRYSGSGSGTSYSLNISSVKEEDLGTYYCFQGSHVPYTFGQGTKLVLKRA
16B3_d3-14	H3T3ph	16B3_d3	4.024	0.979	MAPVTLTQSGDITAKPGETVTISCKASGFDFTNYGMNWVKQAPGQPLKWMGWINTYTGEPTYAPEFKGRFKMSIDKANSTAYLTINNLQASDTATYYCAREGVVGRGYAMDYWGQGTKVTVSAGGGGSGGGGSGGGGSAVQLTESPATLEVNLGDSATINCTASKSIVHSNGNTYLEWYLQKPGQPPKLLIYKVSNRFSGVSDRYSGSGSGTSYTLTISSVKEEDFGTYYCFQGSHVPYTFGQGTKLVKKRA
16B3_d4-11	H3T3ph	16B3_d4	2.927	0.672	MAEIKLVQSGDVTARPGETVTLSCKGSGFDFTNYGMNWVKQAPGQPLKWMGWINTYTGEPTYAPEFKGRFVMSLDVSNSTAYLTINNLRPEDTAVYYCAREGVVGRGYAMDYWGQGTRVTVTEGGGGSGGGGSGGGGSAVKLTESPKVLEVNLGDKATINCTASRSIVHSNGNTYLEWYLQKPGQPPKLLIYKVSNRFSGVSDRYSGSGSGTKYTLTISNVQEEDLGTYYCFQGSHVPYTFGEGTKLVLKRA
16B3_d5-2	H3T3ph	16B3_d5	2.036	0.771	MAEKTLTQSGDLTKKPGETATLSCKASGFNFTNYGMNWIKQAPGEPLKWMGWINTYTGEPTYAPEFKGRFTMSLDVSNSTAYLTINNLQPEDTATYYCAREGVVGRGYAMDYWGQGTKLTVTAGGGGSGGGGSGGGGSEVVLTESPKTLEVNLGDTATINCTASKSIVHSNGNTYLEWYLQKPGQPPKLLIYKVSNRFSGVSDRYSGSGSGTSYTLTISSVQEEDLGTYYCFQGSHVPYTFGQGTKLVLKRA
19A5_ori	H3K4me1	19A5_ori	0.961	0.197	MAEVQLQQSGAELVRSGASVKLSCTASGFNIKDYYMNWVKKRPEQGLEWIGWIDPENGDTEYAPKFQGKATMTADTSSNTAYLQLSSLTSEDTAVYYCNDGEYWGQGTPLTVSSGGGGSGGGGSGGGGSDVVMTQTPLTLSVTIGQPASISCKSSQSLLDSDGKTYLNWLLQRPGQSPKRLIYLVSKLDSGVPDRFTGSGSGTDFTLKISRVEAEDLGVYYCWQGTHFPRTFGGGTKLEIKRA
19A5_d1-3	H3K4me1	19A5_d1	1.305	0.11	MAPKALTQSGAVTVTTGSSVTLTCTATGFNIKDYYMNWVKQKEDGPLEWIGWIDPENGDTEYAPKYQGKATLSADTANNTTYLTLSNLTTEDTATYYCNDGEYWGQGTKLTVTAGGGGSGGGGSGGGGSATVLTQSPKVLEVKLGEPATINCTTSQSLLDSDGKTYLNWLLQKEGQPPKRLIYLVSKLDSGVSSRYKGSGSGTSYTLTISSVQEEDLGTYYCWQGTHFPRTFGQGTKLVLKRA
19A5_d2-11	H3K4me1	19A5_d2	1.151	0.14	MAPKALTQSGAVTKNTGSSVTLTCTATGFNIKDYYMNWVKQKADGGFEWIGWIDPENGDTEYAPKYQGKATLSADTANNTAYLTLSNLTTADTATYYCNDGEYWGQGTKLTVNAGGGGSGGGGSGGGGSATVLTESPKVLEVNLGDPATINCTSSSSLLDSDGKTYLNWLLQKEGQAPKRLIYLVSKLDSGVSSRYSGSGSGTSYTLTISSVQEEDLGVYYCWQGTHFPRTFGQGTKLVLKRA
19A5_d3-12	H3K4me1	19A5_d3	1.211	0.095	MAPKALTQSGPVTKNTGESVTLSCTATGFNIKDYYMNWVKQKPDGPLEWIGWIDPENGDTEYAPKYQGKATLSADTANNTTYLTLSNLTTEDTATYYCNDGEYWGQGTPLTVTAGGGGSGGGGSGGGGSAVQLTQSPAVLEVNLGEPATINCTSSKSLLDSDGKTYLNWLLQKPGQPPKRLIYLVSKLDSGVSSRYKGSGSGTKYTLTISSVQEEDLGTYYCWQGTHFPRTFGQGTKLVLKRA
19A5_d4-4	H3K4me1	19A5_d4	1.263	0.053	MAPKALTQSGPVTKTTGSSVTLTCTATGFNIKDYYMNWVKQHPDGGLEWIGWIDPENGDTEYAPKYQGKATLSADTANNTAYLTISNLTTSDTATYYCNDGEYWGQGTPLTVTAGGGGSGGGGSGGGGSAVVLTESPAVLEVNLGEPASISCTSSKSLLDSDGKTYLNWLLQQPGQPPKRLIYLVSKLDSGVSSRYSGSGSGTSYTLNISSVQEEDLGTYYCWQGTHFPRTFGQGTKLVLKRA
19A5_d5-10	H3K4me1	19A5_d5	1.312	0.081	MAPKQLVQSGPVTVNTGESVTLSCTGTGFNIKDYYMNWVKQKPDGPLEWIGWIDPENGDTEYAPKYQGKATLSADTENNTVYLTLSNLTTADTATYYCNDGEYWGQGTPLTVTAGGGGSGGGGSGGGGSAVQLTQSPAVLEVNLGEPATITCTSSKSLLDSDGKTYLNWLLQKPGQPPKRLIYLVSKLDSGVSSRYSGSGSGTQYTLTISSVQEEDLGVYYCWQGTHFPRTFGQGTKLVLKRA
1B3_ori	H3K27me1	1B3_ori	1.056	0.111	MAEVQLQQSGAELVRPGALVKLSCKASGFNIKDYYMYWVKQRPEQGLEWIGWIDPENGNTIYDPKFQGKASITADTSSNTAYLHLSSLTSEDTAVYFCETTGGRYFDVWGAGTTVTVSSGGGGSGGGGSGGGGSDVLMTQTPLSLPVSLGDQASISCRSSQSIVHSNGNTYLEWYLQKPGQSPKLLIYKVSNRFSGVPDRFSGSGSGTDFTLKISRVEAEDLGVYYCFQGSHVPYTFGGGTKLEIKRA
1B3_d1-11	H3K27me1	1B3_d1	2.872	0.753	MAPRTLTQSGDVTVAPGATVTLTCKGSGFNIKDYYMYWIKQKEGKGLEWIGWIDPENGNTIYDPKFVGKYTLSADPEKNTAYLTITNVTADDTAVYYCETTGGRYFDVWGQGTKVTVTSGGGGSGGGGSGGGGSKVVLTQSPKELPVNLGDSATINCTASQDIVHSNGNTYLEWYLQKEGQPPKLLIYKVSNRFSGVSDRYSGSGSGTSYTLTISSVQEEDLGTYYCFQGSHVPYTFGQGTKLVLKRA
1B3_d2-15	H3K27me1	1B3_d2	5.023	3.444	MAPKKLVQSGDKTVAPGATVTLTCKGSGFNIKDYYMYWVKQKEGKGLEWIGWIDPENGNTIYDPRFEGKYTLSADTANNTGYLTITNVTADDTAVYYCETTGGRYFDVWGQGTKVTVKAGGGGSGGGGSGGGGSRVVLTESPATLPVNLGETATINCTASRDIVHSNGNTYLEWYLQKEGQPPKLLIYKVSNRFSGVSDRYSGSGSGTNYTLTISSVQEEDLGTYYCFQGSHVPYTFGQGTKVVLKRA
1B3_d3-12	H3K27me1	1B3_d3	2.72	0.416	MAPVALTQSGDVTAAPGSTVTLTCTLSGANIKDYYMYWVKQKPGKGLEWIGWIDPENGNTIYDPKYEGKYTLSADPAKNTAYLTITNLTAEDTAVYYCETTGGRYFDVWGQGTKVTVTAGGGGSGGGGSGGGGSRVVLTESPATLEVNEGDTATINCTASKDIVHSNGNTYLEWYLQKPGQPPKLLIYKVSNRFSGVSDRYSGSGSGTSYTLTISSVQPEDLGTYYCFQGSHVPYTFGQGTKLVLKRA
1B3_d4-5	H3K27me1	1B3_d4	1.321	0.294	MAEVKLTQSGDVTAAPGSTVTLTCTLSGANIKDYYMYWVKQKEGKGLEWIGWIDPENGNTIYDPKYVGKYTLSADPANNTSYLTITNLTAEDTATYYCETTGGRYFDVWGQGTKVTVTAGGGGSGGGGSGGGGSRIVLTQSPKVKEVNLGEEVTLNCTASSDIVHSNGNTYLEWYLQKEGEPPKLLIYKVSNRFSGVSDRYSGSGSGTKYTLKISSFKEEDLGTYYCFQGSHVPYTFGQGTKIVLKRA
1B3_d5-9	H3K27me1	1B3_d5	2.581	0.706	MAPVTLTQSGDVTVKPGSTVTLSCTLSGANIKDYYMYWVKQKEGKGLEWIGWIDPENGNTIYDPKYVGKYTLSADPAKNTAYLTITNVTAEDTAVYYCETTGGRYFDVWGQGTKLTVEAGGGGSGGGGSGGGGSRVVLTQSPKVKEANLGDSVTLNCTASKDIVHSNGNTYLEWYLQKEGQPPKLLIYKVSNRFSGVSDRYSGSGSGTSYTLTISSFKPEDLGTYYCFQGSHVPYTFGQGTKLVLKRA
1C6_ori	H3K9un	1C6_ori	1.07	0.197	MAEVQLQQSGAELVRSGASVTLSCTASGFNIKDYYVHWVNQRPEQGLEWIGWIDPENGDTEYAPKFQGKATVTADTSSNTAYLQLSSLTSEDTAVYYCNLYGNFYFDYWGQGTTLTVSSGGGGSGGGGSGGGGSDVVMTQTPLTLSVTIGQPASISCKSSQSLLDSDGKTYLNWLLLRPGQSPTRLIYLVSKLDSGVPDRFTGSGSGTDFTLKISRVEAEDLGVYYCWQGTHFPYTFGGGTTLEIKRA
1C6_d1-9	H3K9un	1C6_d1	1.075	0.113	MAPKSLTQSGDVTVNTGSSVTLSCTLSGANIKDYYVHWVKEKPGKGFEWIGWIDPENGDTEYAPKYQGKATLSADPANNTAYLTITNLTTADTAVYYCNLYGNFYFDYWGQGTKLTVNAGGGGSGGGGSGGGGSVTQLTESPAVLEVNLGEPATINCTASSSLLDSDGKTYLNWLLKKPGQAPTRLIYLVSKLDSGVSSRYKGSGSGTNYTLTISSFQKEDLGVYYCWQGTHFPYTFGQGTTLVEKRA
1C6_d2-11	H3K9un	1C6_d2	2.194	0.464	MAPRSLTQSGAVTANTGSSVTLTCTGTGFNIKDYYVHWVREKPGKGFEWIGWIDPENGDTEYAPKYQGKATLSADPEKNTAYLTITNLTTSDTAVYYCNLYGNFYFDYWGQGTTLTVNAGGGGSGGGGSGGGGSAVQLTQSPKTLEVNLGESATINCTASQSLLDSDGKTYLNWLLKKPGQAPTRLIYLVSKLDSGVSSRYSGSGSGTSYTLTISSVQKEDLGVYYCWQGTHFPYTFGQGTKLVEKRA
1C6_d3-1	H3K9un	1C6_d3	1.005	0.247	MAPRALTQSGSVTVTTGSSVTLSCTYTGGNIKDYYVHWVREKPGKGFEWIGWIDPENGDTEYAPKYKGKATLSADPEKNTSYLTITNLTTDDTATYYCNLYGNFYFDYWGQGTKLTVLAGGGGSGGGGSGGGGSTVKLTESPKVLEVRLGEPATINCTASKSLLDSDGKTYLNWLLKKPGQAPTRLIYLVSKLDSGVSSRYKGSGSGTKYTLTISSVQPEDLGVYYCWQGTHFPYTFGQGTKLVEKRA
1C6_d4-6	H3K9un	1C6_d4	0.944	0.078	MATKSLTQSGDVTVKEGESVTLTCTGSGFNIKDYYVHWIREKPGKGFEWIGWIDPENGDTEYAPKYQGKATLSADPANNTAYLKITNLTTEDTATYYCNLYGNFYFDYFGQGTKLTVLKGGGGSGGGGSGGGGSVVKLTESPKTLAVKLGEPATITCTASKSLLDSDGKTYLNWLLKKPGQAPTRLIYLVSKLDSGVSDRYKGSGSGTNYTLTISSVKPEDLGTYYCWQGTHFPYTFGEGTKLVEKRA
1C6_d5-10	H3K9un	1C6_d5	3.188	0.919	MAPKQLVQSGPVTATTGSSVTLSCKGTGFNIKDYYVHWVREKPGKGFEWIGWIDPENGDTEYAPKYQGKATLSADPATNTAYLTITNLTTSDTAVYYCNLYGNFYFDYWGQGTQLTVLAGGGGSGGGGSGGGGSTVKLTQSPKTLSVKLGEPATINCTASQSLLDSDGKTYLNWLLKKPGQAPTRLIYLVSKLDSGVSSRYKGSGSGTNYTLTISSVQESDLGTYYCWQGTHFPYTFGEGTKLVITRA
27F10_ori	H4K20me3	27F10_ori	n.d.	n.d.	MAEVQLVESGGGLVKPGGSLKLSCAASGFTFSTYAMSWVRQSPEKRLEWVAEISTGGSYTYYPDTVTGRFTISRDNAKNTLYLEMSSLRSEDTAMYYCARDPDYSYALDYWGQGTSVTVSSGGGGSGGGGSGGGGSDVVMTQTPLTLSVTIGQPASISCKSSQSLLYSNGKTYLNWLLQRPGQSPKRLIYLVSKLDSGVPDRFTGSGSGTDFTLKISRVEAEDLGVYYCVQGTHFPYTFGGGTKLEIKRA
27F10_d1-11	H4K20me3	27F10_d1	n.d.	n.d.	MAPVQLVESGGGTVAPGGSVTLSCKGSGFTFSTYAMSWVRQSPDQVLEWVAEISTGGSYTYYPEKYKGRFTASRDDASSTAYLNMTNLTPEDTGTYYCARDPDYSYALDYWGQGVQVTVEAGGGGSGGGGSGGGGSEVVLTESPATLAVTLGEPATINCTASKSLLYSNGKTYLNWLHQAPGQPPKRLIYLVSKLDSGVSSRYKGSGSGTSYTLTISSVQEEDLGVYYCVQGTHFPYTFGQGTKLVLKRA
27F10_d2-14	H4K20me3	27F10_d2	n.d.	n.d.	MAPVTLTESGGGTVPPGGSATLSCKGSGFTFSTYAMSWVRQSADNKLEWVAEISTGGSYTYYPEKYKGRFTASRDDAASTAYLEMKDLKPEDTGTYYCARDPDYSYALDYWGQGVKLTVEAGGGGSGGGGSGGGGSEVQLTESPAVLEVTLGEPATINCTASKSLLYSNGKTYLNWLLQKEGEAPKRLIYLVSKLDSGVSSRYKGSGSGTSFTLTISSVQEEDLGIYYCVQGTHFPYTFGQGTKLVLKRA
27F10_d3-5	H4K20me3	27F10_d3	n.d.	n.d.	MAPVTLTESGGGTVAPGGSVTLSCKASGFTFSTYAMSWVRQSADQKLEWVAEISTGGSYTYYPEKVKGRFTASRDDANSTAYLAMSNLTPEDTGTYYCARDPDYSYALDYWGQGVQVTVTAGGGGSGGGGSGGGGSEVKLTQSPAVLEVTLGEPATINCTSSKSLLYSNGKTYLNWLHQAPGEAPKRLIYLVSKLDSGVSSRYKGSGSGTSYTLTISSVKEEDLGVYYCVQGTHFPYTFGQGTKLVKKRA
27F10_d4-7	H4K20me3	27F10_d4	n.d.	n.d.	MAPVTLTESGGGTVAPGGSVTLSCKASGFTFSTYAMSWVRMSADQKLEWVAEISTGGSYTYYPEKYKGRFTASRDDATSTAYLNMSNLTASDTGTYYCARDPDYSYALDYWGQGVAVTVTAGGGGSGGGGSGGGGSEVKMTQSPKVLEVKLGEPATINCTSSKSLLYSNGKTYLNWLLQQPGQPPKRLIYLVSKLDSGVSPRYKGSGSGTSYTLSISSVQPEDFGVYYCVQGTHFPYTFGEGTLLREKRA
27F10_d5-15	H4K20me3	27F10_d5	n.d.	n.d.	MAPVTLTESGGGTVAPGGSVTLSCKASGFTFSTYAMSWVRMSADQRLEWVAEISTGGSYTYYPEKYKGRFKASRDDSSSTAYLEMSNLTPEDTGTYYCARDPDYSYALDYWGQGVQLTVTAGGGGSGGGGSGGGGSAVQLTESPAELAVTLGEPATINCTASKSLLYSNGKTYLNWLLQQPGQPPKRLIYLVSKLDSGVSSRYKGSGSGTKYTLTISSVKEEDLGVYYCVQGTHFPYTFGQGTKLVLKRA
2B8_ori	H3K9me1	2B8_ori	n.d.	n.d.	MAQIQLVQSGPELKKPGETVKISCKASGYTFTNYGMNWVKQAPGKGLKWMGWINTYTGEPTYADDFKGRFAFSLETSASTAYLQINNLKNEDMATYFCAREEIYYDYDYFSYWGQGTLVTVSAGGGGSGGGGSGGGGSDVVMTQTPLSLPVSLGDQASISCRSSQSLVHSNGNTYLHWYLQKPGQSPKLLIYKVSNRFSGVPDRFSGSGSGTDFTLKISRVEAEDLGVYFCSQSTHVPLTFGAGTKLELKRA
2B8_d1-2	H3K9me1	2B8_d1	n.d.	n.d.	MAPVTLTQSGDVTVAPGETATLSCTGSGFDFTNYGMNWIKQAPGQGLKWMGWINTYTGEPTYAPEFKGRYVMSLDVSQSTAYLTINNVTASDTATYYCAREEIYYDYDYFSYWGQGTKLTVTAGGGGSGGGGSGGGGSEVQLTQSPATLEVNEGDTATINCTTSQSLVHSNGNTYLHWYLQKPGEAPKLLIYKVSNRFSGVSDRFSGSGSGTSYTLTISSVKPEDYGTYYCSQSTHVPLTFGQGTKLVPKRA
2B8_d2-12	H3K9me1	2B8_d2	n.d.	n.d.	MATVTLTQSGAQTVAPGETVTLTCTGSGFNFTNYGMNWIKQAPGQGLKWMGWINTYTGEPTYAPEFQGRFVMSIDKANSTAYLTINNVQPSDTATYYCAREEIYYDYDYFSYWGQGTTVTVTAGGGGSGGGGSGGGGSAVQLTQSPATLEVNLGDSATINCTTSQSLVHSNGNTYLHWYLQKPGQPPKLLIYKVSNRFSGVSDRYSGSGSGTNYTLNISNVQAEDLGTYYCSQSTHVPLTFGQGTKLVLKRA
2B8_d3-1	H3K9me1	2B8_d3	n.d.	n.d.	MAPVTLTQSGDVTVAPGATATLTCTGSGFDFTNYGMNWIKQAPGQGLKWMGWINTYTGEPTYAPEFQGRYVMSLDVSNSTAYLTINNVRASDTATYYCAREEIYYDYDYFSYWGQGTLLTVTAGGGGSGGGGSGGGGSAVQLTQSPAVKEVNIGDTVTLNCTASQSLVHSNGNTYLHWYLQKPGQAPKLLIYKVSNRFSGVSDRYSGSGSGTSYSLTISSFQPEDLGVYYCSQSTHVPLTFGQGTRVVLKRA
2B8_d4-9	H3K9me1	2B8_d4	n.d.	n.d.	MAPVTLTQSGDITKKPGETATISCTASGFDFTNYGMNWIKQAPGEGLKWMGWINTYTGEPTYAPEFKGRYVLSLDVANSTAYLTIKNLTASDTATYYCAREEIYYDYDYFSYWGQGTKLTVTAGGGGSGGGGSGGGGSAVKLTQSPKTLEVNEGDTATINCTASQSLVHSNGNTYLHWYLQKPGQPPKLLIYKVSNRFSGVSDRYSGSGSGTSYTLTISSVKPEDYGVYYCSQSTHVPLTFGQGTKLVPKRA
2B8_d5-15	H3K9me1	2B8_d5	n.d.	n.d.	MAPVTLTQSGDLTVAPGETATISCKASGFDFTNYGMNWVKQAPGEGLKWMGWINTYTGEPTYAPEFKGRYQLSLDVANSTAYLTINNVTPEDTATYYCAREEIYYDYDYFSYWGQGTKLTVTAGGGGSGGGGSGGGGSAVKLTQSPKTLEVNLGDTATINCTTSQSLVHSNGNTYLHWYLQKPGQPPKLLIYKVSNRFSGVSDRYSGSGSGTSYTLTISSVQAEDLGVYYCSQSTHVPLTFGQGTKLVLKRA
37B4_ori	H3K27un	37B4_ori	n.d.	n.d.	MAQVQLQQSGAELVRPGASVTLSCKASGYTFTDYEMHWVKQTPVHGLEWIGAIDPETGGTAYIQTFKGKATLTADKSSSTAYMELRSLTSEDSAVYYCTREGFITGAMDYWGQGTSVTVSSGGGGSGGGGSGGGGSDVVMTQTPLSLSVTIGQPASISCKSSQSLLYSNGKTYLNWLQQRPGQAPKHLMYQVSKLDPGIPDRFSGSGSETDFTLKISRVEAEDLGVYYCLQGTSYPWTFGGGTKLEIKRA
37B4_d1-9	H3K27un	37B4_d1	n.d.	n.d.	MAPVKLTQSGDKTVAPGATVTLSCTGSGFTFTDYEMHWVKETPTKGLEWIGAIDPETGGTAYIPKYQGKATLSADKATSTAYLTLTNLTPADTATYYCTREGFITGAMDYWGQGTKVTVTAGGGGSGGGGSGGGGSYVKMTQSPKTLAVKLGEPATINCTSSSSLLYSNGKTYLNWYQQKPGQPPKHLMYQVSKLDPGVSSRYSGSGSDTNFTLNISSFQAEDLGVYYCLQGTSYPWTFGQGTKLVEKRA
37B4_d2-12	H3K27un	37B4_d2	n.d.	n.d.	MAPVSLTQSGDQTVAPGASVTLSCKASGFTFTDYEMHWVKQTPENGLEWIGAIDPETGGTAYIPKYQGKATLSADKATSTAYLTLTNLTAEDTAVYYCTREGFITGAMDYWGQGTTVTVTAGGGGSGGGGSGGGGSYVKLTQSPKVLEVTLGEPATINCTSSSSLLYSNGKTYLNWYQQKPGQPPKHLMYQVSKLDPGVSSRYSGSGSDKNFTLTISSVQEEDLGTYYCLQGTSYPWTFGQGTKLVLKRA
37B4_d3-6	H3K27un	37B4_d3	n.d.	n.d.	MAPVTLTQSGDKTVAPGASVTLSCKGSGFTFTDYEMHWVKQTEDTGLEWIGAIDPETGGTAYIPKYQGKATLSADKATSTAYLTITNLTAADTATYYCTREGFITGAMDYWGQGTKVTVTAGGGGSGGGGSGGGGSYVKMTQSPKVLEVNEGESATINCTSSSSLLYSNGKTYLNWYQQKEGQPPKHLMYQVSKLDPGVSSRYSGSGSDTQFTLTISSFQPEDLGTYYCLQGTSYPWTFGQGTKLVLKRA
37B4_d4-1	H3K27un	37B4_d4	n.d.	n.d.	MAPVTLTQSGDKTVAPGATVTLTCKGSGFTFTDYEMHWVKETPETGLEWIGAIDPETGGTAYIPKYQGKVTLSADKATSTAYMTIKNLTAEDTATYYCTREGFITGAMDYWGQGTKVTVEAGGGGSGGGGSGGGGSYVKMTQSPKELAVNLGEKATINCTASSSLLYSNGKTYLNWYQQKPGQPPKHLMYQVSKLDPGVSSRYSGSGSDTKFTLTIDSVKEEDLGVYYCLQGTSYPWTFGQGTKLVKKRA
37B4_d5-7	H3K27un	37B4_d5	n.d.	n.d.	MAPVTLTQSGDKTVKPGETVTLTCTGSGFTFTDYEMHWVKQTEEKGLEWIGAIDPETGGTAYIPKYKGKATLSADKATSTATLTIKNLTAEDTAVYYCTREGFITGAMDYWGQGTKVTVKSGGGGSGGGGSGGGGSYVKMTQSPKTLEVKLGEPATINCKSSSSLLYSNGKTYLNWYQQKEGQPPKHLMYQVSKLDPGVSDRYSGSGSDTNFTLNISSVQKEDEGVYYCLQGTSYPWTFGQGTKLVEKRA
4C4_ori	H3K27me1	4C4_ori	1.147	0.074	MAEVQLQQSGAELVRPGALVKLSCKASGFNIKDYYMYWGKQRPEQGLEWIGWIDPENGNTIYDPKFQGKASITADTSSNTAYLHLSSLTSEDTAVYFCETTGGRYFDVWGAGTTVTVSSGGGGSGGGGSGGGGSDVLMTQTPLSLPVSLGDQASISCRSSQSIVHSNGNTYLEWYLQKPGQSPKLLIYKVSNRFSGVPDRFSGSGSGTDFTLKISRVEAEDLGVYYCFQGSHVPYTFGGGTKLEIKRA
4C4_d2-10	H3K27me1	4C4_d2	2.271	0.51	MAPVTLTQSGDKTVLPGSTVTLTCKLSGANIKDYYMYWTKQKEGKGLEWIGWIDPENGNTIYDPKYVGKYTLSADPAKNTAYLTITNVTAEDTATYYCETTGGRYFDVWGQGTKLTVTAGGGGSGGGGSGGGGSRVKLTQSPKTLPVNLGDTATINCTASSDIVHSNGNTYLEWYLQKEGQAPKLLIYKVSNRFSGVSDRYSGSGSGTKYTLTISSFQEEDLGTYYCFQGSHVPYTFGQGTKVVLRRA
4C4_d3-14	H3K27me1	4C4_d3	1.07	0.073	MAPVTLTESGDVTVQPGATVTLTCKLSGANIKDYYMYWTKEKEGKGLEWIGWIDPENGNTIYDPRYQGKFTLSADVEKNTAYLTITNVTPDDTATYYCETTGGRYFDVWGKGTKLTVEAGGGGSGGGGSGGGGSRVQLTESPKTKEVNLGDTATINCTASSSIVHSNGNTYLEWYLKKEGEPPKLLIYKVSNRFSGVSDRYSGSGSGTSYTLTISNVKEEDLGTYYCFQGSHVPYTFGQGTKLVLKRA
4C4_d4-2	H3K27me1	4C4_d4	0.868	0.124	MAPVSLTQSGDVTVAPGATVTLSCTLSGANIKDYYMYWTKEKEGKGLEWIGWIDPENGNTIYDPKYVGKYTLSADPEKNTAYLTITNVTADDTATYYCETTGGRYFDVWGQGTKVTVSAGGGGSGGGGSGGGGSDVKLTESPKTKEVNLGDSVTLNCTASQSIVHSNGNTYLEWYLKKEGQPPKLLIYKVSNRFSGVSDRYSGSGSGTSYTLTISSFKEEDLGTYYCFQGSHVPYTFGQGTKIVLKRA
4C4_d5-6	H3K27me1	4C4_d5	1.321	0.074	MAPVTLTQSGDVTVAPGSTVTLTCTLSGANIKDYYMYWTKEKEGKGLEWIGWIDPENGNTIYDPRYVGKYTLSADPANNTAYLTITNVTPEDTAVYYCETTGGRYFDVWGQGTKLTVSSGGGGSGGGGSGGGGSRVVLTESPKVKEANLGDTVTINCTASKDIVHSNGNTYLEWYLKKEGEPPKLLIYKVSNRFSGVSDRYSGSGSGTSYTLTISNVQEEDLGVYYCFQGSHVPYTFGQGTKLVLKRA
5A12-12_ori	H3K27me2	5A12-12_ori	1.368	0.153	MAEVQLQQSGAEFVRSGASVKLSCTASGFKIKDYYMHWVKQRPEQGLEWIGWIDPENGDIEYGPKFQGKATMTADTSSNTAYLQLSSLTSEDTAVYYCNAYDYGAMDYWGQGTSVTVSSGGGGSGGGGSGGGGSEIVLTQSPTTMAASPGEKITITCSASSSISSNYLHWYQQKPGFPPKLLIYKTSNLASGVPARFSGSGSGTSYSLTIGTMEAEDVATYYCQQGNSIYTFGGGTKLQIKRA
5A12-12_d1-4	H3K27me2	5A12-12_d1	4.157	1.107	MAEKKLTQSGDVTANTGSSVTLSCTGTGFKIKDYYMHWVKQKPGKGLEWIGWIDPENGDIEYGPKFIGKATLSADPEKNTAYLTLTNLTTDDTATYYCNAYDYGAMDYWGQGTKVTVNAGGGGSGGGGSGGGGSEIKLTQSPKELSAAPGETVTLNCTASAPISSNYLHWYKQKPGEPPKLLIYKTSNLASGVSSRYSGSGSGTSFSLTISSFQESDVATYYCQQGNSIYTFGQGTKLSLKRA
5A12-12_d2-10	H3K27me2	5A12-12_d2	2.899	1.014	MAEKKLTQSGDVTVNTGESVTLSCTGSGFKIKDYYMHWVKEKEGKGLEWIGWIDPENGDIEYGPKFIGKATLSADPEKNTSYLTINNLTTEDTATYYCNAYDYGAMDYWGQGTKVTVNEGGGGSGGGGSGGGGSEIVLTQSPASISANPGETVTLNCTASAPISSNYLHWYKKKEGEPPKLLIYKTSNLASGVSSRYSGSGSGTQFSLTISSFKEEDVATYYCQQGNSIYTFGQGTKLSLKRA
5A12-12_d3-9	H3K27me2	5A12-12_d3	2.893	0.731	MAEKSLTQSGDKTVNTGESVTLSCTGSGFKIKDYYMHWVKEKPGKGLEWIGWIDPENGDIEYGPKFKGKATLSADPEKNTAYLTLTNLTTEDTATYYCNAYDYGAMDYWGQGTKVTVNEGGGGSGGGGSGGGGSEIKLTQSPKEISAAPGETVTLNCTASAPISSNYLHWYKQKPGEPPKLLIYKTSNLASGVSSRYSGSGSGTSWSLTIESFQEEDVATYYCQQGNSIYTFGQGTKVTIKRA
5A12-12_d4-2	H3K27me2	5A12-12_d4	3.451	0.789	MAPKSLTQSGDKTVNTGESVTLTCTGSGFKIKDYYMHWVKEKEGKGLEWIGWIDPENGDIEYGPKFKGKVELSADPEKNTAYLKITNLTTEDTATYYCNAYDYGAMDYWGQGTKVTVKEGGGGSGGGGSGGGGSEIKLTQSPKEISAAPGETVTLNCTASSPISSNYLHWYKKKEGEPPKLLIYKTSNLASGVDSRYSGSGSGTSWSLTIESFKEEDVATYYCQQGNSIYTFGQGTKVTLKRA
5A12-12_d5-3	H3K27me2	5A12-12_d5	4.361	1.815	MAEKSLTQSGDVTVNTGESVTLSCTGSGFKIKDYYMHWVKQKPGKGLEWIGWIDPENGDIEYGPKFKGKATLSADPENNTAYLTITNLTLADTAVYYCNAYDYGAMDYWGQGTKVTVNAGGGGSGGGGSGGGGSEIQLTQSPKEIEAAPGETVTLNCTASAPISSNYLHWYKQKPGEPPKLLIYKTSNLASGVSSRYSGSGSGTSFSLTIKSFQAEDVATYYCQQGNSIYTFGQGTKVTLKRA
6D11_ori	H3K9me2	6D11_ori	n.d.	n.d.	MAQVQLQQSGAELARPGTSVKLSCKASGYTFTSYWMQWVKQRPGQGLEWIGAIYPGDGDTRYTQKFKGKATLTADKSSSTAYMQLSRLASEDSAVYYCASYDHSYGLDYWGQGTSVTVSSGGGGSGGGGSGGGGSQIVLTQSPALMSASPGEKVTMTCSASSSVSYMYWYQQKPRSSPKPWIYLTSNLASGVPARFSGSGSGTSYSLTISSMEAEDAATYYCQQWSSNPLTFGAGTKLELKRA
6D11_d1-14	H3K9me2	6D11_d1	n.d.	n.d.	MATKTLTESGDVTVKPGESATLSCKASGFTFTSYWMQWVKQKPGGGLEWIGAIYPGDGDTRYTPKYEGKVTLSADKATSTAYMTINNLTPEDTAVYYCASYDHSYGLDYWGQGTKVTVTDGGGGSGGGGSGGGGSYIQLTESPAEVSAAPGEKVTLTCTASSPVSYMYWYKQKPGQPPKPWIYLTSNLASGVPSRFSGSGSGTSFSLTIDSFQPEDAATYYCQQWSSNPLTFGQGTKVTVKRA
6D11_d2-9	H3K9me2	6D11_d2	n.d.	n.d.	MATVTLTQSGDVTVAPGSSATLSCTVSGRTFTSYWMQWVKQKPGGPLEWIGAIYPGDGDTRYTPKYQGKAELSADAATSTAYLTIKNLTPEDTATYYCASYDHSYGLDYWGQGTKVTVSSGGGGSGGGGSGGGGSYIQLTQSPAEIEAAPGETVTLTCTASSPVSYMYWYKQKPGEAPKPWIYLTSNLASGVPSRFSGSGSGTSFSLTISSFQPEDAATYYCQQWSSNPLTFGQGTVLRVKRA
6D11_d3-7	H3K9me2	6D11_d3	n.d.	n.d.	MAPRKLTQSGDQTVQPGESVTLTCTASGFTFTSYWMQWIKQKPGGGLEWIGAIYPGDGDTRYTPKYQGKATLSADAATSTAYLTINNLTAEDTATYYCASYDHSYGLDYWGQGTKVTVSSGGGGSGGGGSGGGGSYIKLTQSPKEIEAAPGEKVTLNCRASAPVSYMYWYKQKPGEAPKPWIYLTSNLASGVDSRFSGSGSGTSFSLTIESFQEEDAATYYCQQWSSNPLTFGQGTKVTVKRA
6D11_d4-11	H3K9me2	6D11_d4	n.d.	n.d.	MAPRTLTQSGDVTAQPGESATLTCTASGMTFTSYWMQWIKQKPGGGLEWIGAIYPGDGDTRYTPKYEGKAELSADPATSTAYLTIKNLTAEDTAVYYCASYDHSYGLDYWGQGTKLTVSSGGGGSGGGGSGGGGSFIKLTQSPASISAAPGEKVTITCTASSPVSYMYWYKQKPGEAPKPWIYLTSNLASGVPSRFSGSGSGTQFSLTIDAFQAEDAATYYCQQWSSNPLTFGQGTKVTVKRA
6D11_d5-2	H3K9me2	6D11_d5	n.d.	n.d.	MAPKTLTQSGDVVAQPGSSVTLTCTVSGMTFTSYWMQWVKQKPGGGLEWIGAIYPGDGDTRYTPKYKGKVTLSADAATSTAYMTIHNLTPEDTAVYYCASYDHSYGLDYWGQGTKVTVVSGGGGSGGGGSGGGGSYIQLTQSPAEIEAAPGEKVTITCTASAPVSYMYWYKQKPGEAPKPWIYLTSNLASGVDSRFSGSGSGTHFSLTISSFQEEDVATYYCQQWSSNPLTFGQGTKVTLKRA
72A9_ori	H4K8ac	72A9_ori	1.192	0.087	MAQVQLQQSGPELVKPGASVRISCKASGYTFTSYYVQWVKQRPGQGLEWIGWIYPGNVKTEYNEKFKGKATLTADKSSSTAYMQLSSLTSEDSAVYFCARGDDGYYVDYAMDYWGQGTSVTVSSGGGGSGGGGSGGGGSDIVMTQSQKFMSTSVGDRVSVTCKASQNVGTNVAWYQQKPGQSPKALIYSASYRYSGVPDRFTGSGSGTDFTLTISNVQSEDLAEYFCQQYNSYPFTFGGGTKLEIKRA
72A9_d1-14	H4K8ac	72A9_d1	2.108	0.247	MAPVTLTQSGDVTVAPGATVTLSCKGSGFTFTSYYVQWVKQKPGGKLEWIGWIYPGNVKTEYNPAFKGKATLSADKATSTAYLTLTNLTAADTATYYCARGDDGYYVDYAMDYWGQGTKVTVTAGGGGSGGGGSGGGGSAIQMTQPEKEIEANVGDTVTITCTASSNVGTNVAWYHQKPGQPPKALIYSASYRYSGVDDRYQGSGSGTSYTLTITSLREEDVATYYCQQYNSYPFTFGQGTKVTLKRA
72A9_d2-2	H4K8ac	72A9_d2	1.711	0.142	MAPVTLTQSGDKTVAPGATVTLSCKGSGFTFTSYYVQWVKQKPGGKLEWIGWIYPGNVKTEYNPKYKGKYTLSADKSTSTAYLTITNLTADDTATYYCARGDDGYYVDYAMDYWGQGTKVTVTAGGGGSGGGGSGGGGSDIQMTQSQKTVEANVGDTVTLNCTASSNVGTNVAWYKQKPGEPPKALIYSASYRYSGVPDRYQGSGSGTSYSLTITNFQKEDEATYYCQQYNSYPFTFGQGTKVTLKRA
72A9_d3-10	H4K8ac	72A9_d3	1.534	0.112	MAPVTLTQSGDKTVAPGASVTLTCTGSGFTFTSYYVQWVKQKPGGKLEWIGWIYPGNVKTEYNPKYQGKYTLSADKATSTAYLTIKNLTPEDTATYYCARGDDGYYVDYAMDYWGQGTKVTVTAGGGGSGGGGSGGGGSAIQMTQPEKKIEANEGETVTLTCTASSNVGTNVAWYQQKPGQAPKALIYSASYRYSGVSDRYQGSGSGTSYTLTITSYQKEDEATYYCQQYNSYPFTFGQGTKLTLKRA
72A9_d4-9	H4K8ac	72A9_d4	1.159	0.247	MAPVTLTQSGDKTVAPGASVTLTCTGSGFTFTSYYVQWVKQKPGGKLEWIGWIYPGNVKTEYNEKYKGKVTLSADKATSTATMTITNLTPEDTATYYCARGDDGYYVDYAMDYWGQGTKVTVTAGGGGSGGGGSGGGGSAIQVTQPQKEVEVNVGDTVTLNCTASSNVGTNVAWYQQKPGQAPKALIYSASYRYSGVPDRYTGSGSGTSYTLTISSFQAEDVATYYCQQYNSYPFTFGQGTKVTLKRA
72A9_d5-6	H4K8ac	72A9_d5	1.219	0.078	MAPVTLTQSGDKTVAPGSTVTLSCKGSGFTFTSYYVQWVKQKPGGKLEWIGWIYPGNVKTEYNPKYKGKYTLSADKATSTAYLTITNLTADDTATYYCARGDDGYYVDYAMDYWGQGTKVTVTAGGGGSGGGGSGGGGSDIQMTQPQKEVEANVGETVTLNCTASANVGTNVAWYQQKPGQPPKALIYSASYRYSGVPDRYQGSGSGTSYTLTITNLQPEDVATYYCQQYNSYPFTFGQGTKLSLKRA
